# Decreased spliceosome fidelity inhibits mTOR signalling and promotes longevity via an intron retention event

**DOI:** 10.1101/2022.03.07.483153

**Authors:** Wenming Huang, Chun Kew, Stephanie A. Fernandes, Anna Loerhke, Lynn Han, Constantinos Demetriades, Adam Antebi

## Abstract

Changes in splicing fidelity are associated with loss of homeostasis and ageing^1–3^, yet only a handful of splicing factors have been shown to be causally required to promote longevity ^1–3^, and the underlying mechanisms and downstream targets in these paradigms remain elusive. Surprisingly, we found a hypomorphic mutation within RNP-6/PUF60, a spliceosome component promoting weak 3’ splice site recognition, which causes aberrant splicing, elevated stress responses, and enhances longevity in *Caenorhabditis elegans*. Through genetic suppressor screens, we identify a gain-of-function mutation within *rbm-39*, an RNP-6 interacting splicing factor, which increases nuclear speckle formation, alleviates splicing defects and curtails longevity caused by *rnp-6* mutation. By leveraging the splicing changes induced by RNP-6/RBM-39 activities, we uncover a single intron retention event in *egl-8*/phospholipase C B4 as a key splicing target prolonging life. Genetic and biochemical evidence show that neuronal RNP-6/EGL-8 downregulate mTORC1 signaling to control organismal life span. In mammalian cells, PUF60 downregulation also potently and specifically inhibits mTORC1 signaling. Altogether, our results reveal that splicing fidelity modulates mTOR signaling and suggest a potential therapeutic strategy to delay ageing.
