## Supplemental Table 3 for "Decreased spliceosome fidelity inhibits mTOR signalling and promotes longevity via an intron retention event"

### Sheet: information
circular RNA abundance analysis

### Sheet: wt_luci|wt_rnp-6i
Chr	Start	End	wt_luci.REP_1.Chimeric.out.junction	wt_luci.REP_2.Chimeric.out.junction	wt_luci.REP_3.Chimeric.out.junction	wt_rnp-6i.REP_1.Chimeric.out.junction	wt_rnp-6i.REP_2.Chimeric.out.junction	wt_rnp-6i.REP_3.Chimeric.out.junction	wt_luci.REP_1.Chimeric.out.junction	wt_luci.REP_2.Chimeric.out.junction	wt_luci.REP_3.Chimeric.out.junction	wt_luci.REP_3.Chimeric.out.junction	wt_rnp-6i.REP_1.Chimeric.out.junction	wt_rnp-6i.REP_2.Chimeric.out.junction	bbtest_linear$p.value
I	59045	60236	4	3	4	33	31	21	4	3	4	28	20	17	0.887112
I	459569	460062	0	1	1	6	2	2	235	289	253	231	222	286	0.0513304
I	952677	953092	3	6	5	5	2	12	24	22	20	16	19	25	0.336817
I	1420211	1421308	5	5	5	11	7	7	569	627	579	518	410	560	0.0392561
I	1524298	1524643	3	9	3	23	17	44	109	130	121	114	89	117	0.000865613
I	1793254	1795453	1	1	0	4	2	0	45	46	55	67	62	56	0.531581
I	1817301	1817612	2	3	2	7	6	11	4	3	1	24	11	18	0.0891136
I	1999953	2001193	5	5	4	5	6	4	35	41	36	50	45	54	0.52729
I	2035684	2036009	39	32	37	141	127	88	38	40	37	43	40	30	2.15898e-05
I	2173754	2174022	2	4	5	7	4	6	136	162	131	142	100	162	0.237023
I	2173754	2174984	8	13	4	8	12	13	140	157	152	129	100	171	0.158316
I	2478228	2478800	6	8	5	13	9	11	239	229	233	186	145	259	0.0168557
I	2492608	2492967	0	0	0	6	4	4	290	320	326	217	203	311	0.00126423
I	3253863	3254447	0	2	5	3	4	0	223	209	199	142	108	211	0.578657
I	3598620	3598974	1	4	13	16	15	14	204	211	225	205	194	262	0.0276352
I	4055391	4057244	1	5	6	12	9	17	139	121	179	339	339	330	0.565703
I	4605655	4607124	4	3	2	9	2	6	142	135	157	144	119	182	0.184329
I	4830135	4831512	1	4	4	6	4	5	285	309	307	241	214	322	0.136185
I	5425162	5426197	3	0	1	9	7	0	351	358	348	286	256	372	0.205167
I	6377543	6378704	11	17	16	45	38	56	107	108	90	109	98	140	0.000146959
I	7080149	7080262	1	2	3	1	2	0	1052	1161	1407	1008	865	1280	0.609869
I	9548228	9548663	5	2	3	11	10	6	217	230	264	195	178	286	0.0277228
I	10804715	10805444	0	2	2	6	2	1	240	246	232	212	183	279	0.236072
I	10977650	10978056	6	3	1	4	7	4	163	160	151	133	120	188	0.279109
I	11217893	11219251	6	1	2	6	6	4	113	124	120	114	86	129	0.145174
I	11384085	11384364	12	15	20	27	18	35	137	113	140	143	123	178	0.047308
I	11394747	11395177	6	0	0	4	1	2	89	88	94	65	60	102	0.477163
I	11574158	11575702	5	2	5	14	7	7	248	253	242	191	155	264	0.0215917
I	11920147	11920608	0	0	0	5	3	8	334	59	63	56	59	66	0.000883728
I	11928718	11929509	11	7	12	5	9	14	132	35	35	30	30	39	0.249779
I	11998781	12000232	9	6	13	14	17	7	60	25	25	27	22	31	0.215885
I	11999025	11999831	3	1	2	7	5	12	111	47	45	50	51	54	0.00328983
I	12569518	12570084	0	0	1	4	9	5	44	72	71	175	138	153	0.145557
I	12762138	12762817	3	2	2	10	3	9	19	20	28	72	72	76	0.501432
I	12878639	12879593	5	10	6	6	4	11	108	120	112	98	100	152	0.922654
I	13159643	13160027	0	0	0	4	5	4	103	117	108	119	105	141	0.00507931
I	13366661	13366886	3	4	4	23	21	17	163	165	167	151	119	172	0.000156077
I	13573956	13574641	0	5	0	6	4	1	174	220	217	147	176	230	0.228603
I	13577608	13577900	1	0	0	8	4	1	680	690	691	537	478	748	0.0420536
I	13776989	13777304	3	5	2	5	12	9	77	90	80	89	89	113	0.0565391
I	13784402	13784625	2	0	2	7	5	7	115	91	118	138	124	163	0.0349364
I	13819671	13820358	1	0	0	10	6	2	168	189	169	160	161	180	0.0119498
I	13944650	13946404	1	1	6	1	4	7	78	85	81	65	69	98	0.373241
I	14066289	14066546	0	3	1	3	5	9	14	19	13	29	21	24	0.215775
I	14109232	14109445	2	2	0	5	2	5	381	397	406	316	292	457	0.0498209
I	14175984	14176212	0	0	1	3	2	3	48	37	39	46	52	61	0.180028
I	14427069	14429010	9	8	7	10	5	21	167	175	187	168	148	201	0.198916
I	14585522	14587139	1	3	3	6	10	11	172	176	221	198	179	241	0.00607926
I	14622828	14624420	4	3	2	4	3	8	370	374	529	890	788	965	0.391104
I	14848071	14848454	1	1	3	6	5	3	50	60	59	143	132	122	0.820133
II	89853	90212	0	0	0	4	5	3	165	201	212	156	160	193	0.00303816
II	218299	219503	2	0	0	4	9	11	369	374	337	278	220	332	0.00128192
II	235462	235995	5	3	0	9	8	7	60	61	79	48	47	63	0.0128363
II	457582	457884	6	2	0	8	4	3	92	82	85	80	78	118	0.320683
II	638214	638636	1	1	7	2	2	4	2	3	5	16	11	14	0.00919664
II	1225768	1226296	0	1	0	4	4	1	32	49	42	62	66	52	0.200999
II	1495641	1496687	1	4	1	5	2	3	313	305	315	326	281	389	0.484904
II	2179357	2179743	0	3	3	13	3	5	86	77	95	86	97	90	0.108987
II	2233540	2235852	1	1	4	0	1	1	564	600	583	333	270	513	0.801706
II	2246478	2246958	5	6	2	12	6	4	115	125	123	86	52	108	0.057994
II	2509524	2509859	8	8	6	14	13	12	170	168	174	160	170	221	0.082485
II	3497404	3497723	1	2	1	11	10	10	238	290	246	207	188	276	0.000271445
II	4012450	4013218	0	2	2	6	3	5	25	28	24	78	54	60	0.955197
II	4917364	4917950	1	2	0	0	5	1	751	881	738	811	708	686	0.396758
II	4957829	4958473	1	5	4	2	6	11	149	144	141	105	93	166	0.0643226
II	5183688	5184600	4	5	0	3	3	3	89	97	106	129	103	143	0.547761
II	8885180	8885542	2	2	0	4	7	3	325	380	372	388	345	479	0.0838095
II	9304086	9304822	1	2	3	3	3	1	69	68	51	38	24	40	0.132965
II	9746717	9747033	5	1	0	5	4	0	229	248	276	162	163	252	0.403404
II	12675856	12676189	0	0	2	3	8	3	380	363	381	293	238	357	0.0202568
II	12721100	12721982	4	11	7	18	28	16	154	147	155	163	127	183	0.022933
II	13406142	13406452	1	3	4	2	4	4	80	74	76	51	53	75	0.320754
II	14870698	14871104	7	4	14	9	5	11	106	115	96	66	61	98	0.276029
II	14870698	14874918	2	0	0	1	0	5	105	112	118	80	67	103	0.109189
II	15112168	15112626	9	4	7	8	14	16	149	158	149	145	129	181	0.0369518
III	81425	83558	6	3	3	70	82	59	185	177	167	156	139	200	4.39779e-05
III	187794	188131	1	1	7	0	1	1	230	258	244	167	149	250	0.348112
III	261125	261389	2	9	9	0	6	5	353	407	373	304	289	387	0.393284
III	305648	306687	1	5	5	7	5	7	51	47	48	30	37	55	0.078185
III	368305	381298	1	2	2	4	1	3	9	14	14	29	24	16	0.550648
III	543880	544079	2	0	0	1	5	0	26	34	33	42	35	42	0.547648
III	646754	648267	3	1	4	0	0	2	55	63	50	44	34	51	0.329767
III	729580	730144	0	2	1	2	10	4	128	158	169	195	195	241	0.144246
III	730592	731804	9	11	5	8	4	10	79	105	98	89	68	123	0.711937
III	834305	835213	12	14	17	259	258	180	347	350	358	1463	1287	1344	7.93801e-05
III	987252	987521	1	6	1	13	15	8	42	35	48	41	39	41	0.00905029
III	1074180	1076555	12	13	14	26	31	38	206	211	226	171	172	230	0.000126322
III	1082994	1084461	5	4	1	3	0	1	58	58	66	56	46	74	0.21351
III	1108009	1108505	0	0	0	7	4	7	3	5	3	7	5	8	0.0457461
III	1219387	1219667	0	0	2	5	6	2	37	42	52	119	104	119	0.692293
III	1506094	1506397	1	0	1	4	7	6	190	177	208	213	196	280	0.0096592
III	1512881	1513135	3	1	4	8	7	1	292	285	283	211	173	284	0.181083
III	1675433	1675692	8	3	9	40	29	20	14	30	27	40	35	38	0.0286453
III	1692171	1692900	1	3	6	7	14	10	6	7	10	10	13	16	0.297229
III	1814397	1815568	0	6	0	5	8	5	48	65	64	128	109	102	0.625416
III	1831815	1833581	0	0	2	20	17	10	213	238	264	234	200	363	0.00344577
III	1878365	1878606	1	2	2	1	1	3	117	143	105	96	88	127	0.751792
III	1929106	1929473	1	3	6	5	6	4	157	158	157	154	126	180	0.339176
III	1930738	1931287	0	0	0	2	0	9	158	176	175	150	117	186	0.0389335
III	1947644	1948055	2	1	3	2	5	5	251	278	278	233	194	332	0.170622
III	2140092	2140332	0	0	3	1	10	4	54	65	73	88	69	101	0.265849
III	2178449	2179008	6	7	4	7	4	7	253	336	313	242	240	328	0.620901
III	2199978	2202981	8	3	6	5	8	6	121	126	126	92	87	118	0.310219
III	2479489	2480039	6	3	7	9	3	4	125	123	122	144	113	177	0.63108
III	2482737	2483120	8	8	20	12	22	27	127	156	153	130	121	149	0.057935
III	2487769	2489143	2	3	1	7	3	0	217	239	201	206	166	224	0.386023
III	2745138	2745409	1	2	0	4	2	2	1	1	3	7	4	2	0.63203
III	2844396	2845208	0	0	0	7	7	11	162	170	211	257	255	210	0.00110461
III	3061745	3062885	13	5	8	23	11	12	49	50	61	162	126	123	0.101716
III	3068672	3068713	1	4	8	6	4	3	7640	7430	7483	7416	7499	7719	0.993916
III	3076305	3076690	6	3	2	2	2	2	468	533	563	483	447	618	0.308633
III	3088311	3088585	3	0	1	5	1	3	46	49	53	53	55	61	0.399562
III	3103643	3103955	8	1	1	2	2	0	40	65	49	46	36	62	0.562636
III	3113771	3114043	7	4	12	23	16	28	181	179	165	195	191	276	0.00704402
III	3299377	3299868	15	18	26	18	23	36	118	126	120	106	118	137	0.153172
III	5146015	5149578	2	9	0	13	4	2	197	187	200	42	227	359	0.552829
III	5148594	5149578	6	8	5	6	7	8	170	158	173	38	237	310	0.98072
III	5236892	5237473	8	9	9	12	13	9	59	54	57	53	56	61	0.366828
III	6172544	6172636	2	2	7	2	2	1	604	598	666	417	405	642	0.472136
III	6591706	6592175	1	2	3	4	0	5	130	156	150	145	161	200	0.754933
III	8495018	8498559	1	5	5	1	3	2	109	106	102	83	79	127	0.417389
III	8774312	8775954	5	7	9	6	8	8	375	399	400	429	402	478	0.813767
III	8907593	8909355	0	2	3	1	6	1	177	202	184	188	172	221	0.619639
III	10329158	10329547	2	6	2	26	39	29	85	117	115	353	331	257	0.00571104
III	11688126	11688336	0	3	3	7	1	5	122	106	122	107	107	123	0.172627
III	11688132	11688336	8	17	13	14	15	12	169	149	182	162	168	185	0.855783
III	12329464	12329812	12	16	22	63	62	52	94	98	90	234	189	173	0.00829563
III	12329464	12330872	6	5	8	26	35	29	64	64	61	167	138	125	0.0192573
III	12330573	12330872	0	0	1	10	18	15	69	63	51	189	162	138	0.00641475
III	12635548	12635860	1	1	6	5	2	10	159	153	161	124	115	177	0.0868446
III	13168013	13169155	0	0	0	5	4	5	482	476	482	311	265	476	0.000737213
III	13510009	13510551	4	2	5	16	29	39	212	229	198	179	166	282	0.000169498
IV	677611	678469	7	11	8	13	19	10	5	4	10	6	6	14	0.79617
IV	1146606	1146796	1	1	0	18	11	8	50	47	62	86	78	62	0.000729763
IV	1187801	1191074	6	8	2	12	5	12	121	131	140	137	109	153	0.0865703
IV	1412841	1413213	0	2	0	26	13	10	130	165	143	127	103	149	0.00119753
IV	1549747	1550231	1	0	0	3	4	5	42	40	40	43	39	57	0.0241206
IV	1572113	1572465	3	3	1	3	4	3	295	305	280	219	195	264	0.214425
IV	1731157	1731506	3	4	3	4	4	5	91	106	123	72	86	106	0.294089
IV	1933690	1938199	7	0	6	4	5	7	115	102	119	98	70	116	0.328504
IV	1965858	1966436	4	1	3	6	8	7	190	212	206	200	193	276	0.0549199
IV	1986268	1986737	3	0	4	8	9	3	107	114	120	74	71	107	0.0384108
IV	2227080	2227474	0	0	1	5	5	4	164	151	160	113	92	164	0.00241304
IV	2229796	2230106	1	0	0	8	4	6	144	144	151	92	84	133	0.000750624
IV	2272928	2273456	1	1	1	5	6	11	69	103	84	76	71	96	0.00179682
IV	2278892	2279181	3	6	10	7	18	14	14	16	19	31	30	43	0.737265
IV	2390821	2391249	3	7	1	8	15	5	74	73	84	74	69	85	0.0994517
IV	2403911	2404482	2	0	2	7	3	3	53	53	73	58	68	66	0.0917175
IV	2515057	2515385	3	7	10	11	14	10	237	266	244	204	202	282	0.0469884
IV	3870642	3871439	1	4	1	1	6	4	12	21	11	23	30	27	0.739175
IV	4044728	4044992	0	0	2	8	0	1	252	301	225	171	155	261	0.268581
IV	5947430	5947543	1	0	2	4	1	2	7758	7686	7697	7638	7660	7823	0.316015
IV	8235825	8236591	4	4	4	4	2	6	119	140	129	104	103	131	0.711352
IV	8264525	8264647	1	2	5	0	0	0	6492	6291	6676	3711	3469	3747	0.239585
IV	8287752	8287889	2	3	0	5	0	2	2495	2663	2974	1924	1696	2603	0.33332
IV	8288549	8288659	3	2	3	3	2	6	2450	2640	3034	2008	1814	2769	0.26259
IV	10217201	10217254	4	9	5	10	9	5	7423	7280	7402	7385	7449	7466	0.40457
IV	11275681	11276616	7	3	11	16	9	16	14	12	12	40	33	39	0.135182
IV	11722520	11723085	3	2	0	2	6	5	113	113	96	109	100	120	0.116777
IV	12363039	12364135	0	2	4	8	2	6	399	415	382	264	217	373	0.0206341
IV	12550448	12551499	1	3	2	1	3	6	15	24	33	41	40	40	0.742198
IV	13014614	13015115	4	5	6	11	6	8	9	9	12	33	20	45	0.045491
IV	13023834	13024618	7	9	2	9	2	7	12	10	15	37	24	41	0.0222779
IV	13485527	13486992	2	1	5	7	8	6	293	289	347	286	241	331	0.0173904
IV	13702618	13703156	1	2	0	11	5	4	39	38	45	47	41	51	0.0185874
IV	15461285	15467732	5	1	3	8	3	11	201	191	203	129	123	200	0.00999315
IV	16647300	16647564	1	0	1	5	5	3	45	52	60	57	47	60	0.0217706
IV	16944084	16944254	2	0	1	4	2	5	207	199	194	145	115	175	0.0131996
IV	17098592	17099454	9	7	9	30	21	38	209	191	260	293	260	315	0.000764611
MtDNA	1217	1315	1	4	3	5	4	5	8021	8026	8038	8023	8026	8040	0.256838
MtDNA	8243	8343	0	3	4	0	1	1	7526	7316	7544	7654	7674	7820	0.173744
MtDNA	8752	8850	3	3	6	5	4	6	7517	7472	7580	7610	7640	7775	0.642772
MtDNA	8815	8928	4	1	4	1	7	2	7501	7420	7634	7626	7664	7824	0.904816
V	310115	310389	0	0	0	5	2	4	376	353	338	281	242	396	0.00399789
V	954536	955015	1	0	1	6	2	3	272	283	297	239	206	328	0.0261728
V	958605	959016	14	7	4	6	5	16	274	277	294	205	174	323	0.412248
V	1819941	1820415	2	4	1	0	4	1	377	383	364	299	284	386	0.875106
V	2685723	2687035	4	5	3	18	19	15	82	80	85	87	79	90	0.0004283
V	2872726	2873281	1	0	0	13	4	3	1601	1607	1575	312	316	777	0.0220619
V	4521760	4522591	5	3	5	14	17	10	47	50	42	49	46	63	0.0139224
V	4571729	4572388	60	54	70	96	95	103	136	134	138	144	129	155	0.00166579
V	4576275	4576607	1	1	2	6	6	5	125	144	145	163	129	163	0.0225251
V	5836677	5836727	2	4	0	0	0	2	7840	7750	7816	7801	7831	7945	0.278089
V	6011101	6011352	0	0	0	5	4	1	25	31	26	112	134	99	0.963816
V	8607800	8608874	3	5	2	8	5	2	136	156	119	112	102	143	0.205502
V	9391871	9394210	0	1	1	4	2	6	309	346	309	369	330	422	0.051208
V	9454383	9455268	1	1	4	4	9	4	36	35	48	104	86	83	0.939117
V	10331079	10332112	1	1	0	5	0	1	12	14	14	30	30	33	0.667179
V	11536056	11536696	3	4	5	3	10	7	25	27	34	81	65	80	0.13577
V	13282878	13284005	1	3	2	5	3	5	21	14	17	37	36	47	0.564558
V	13565863	13566196	1	0	0	3	6	5	336	342	334	262	241	341	0.0029014
V	14115458	14116680	1	2	2	5	3	2	107	105	134	104	98	126	0.230239
V	14687846	14687914	10	16	12	5	9	5	6752	6663	6670	4930	4180	6467	0.165573
V	14687849	14687914	3	13	4	10	5	3	6685	6622	6619	4920	4175	6428	0.644103
V	14795926	14796474	0	1	0	10	16	12	140	161	154	183	162	204	0.000286931
V	16408749	16409542	0	0	2	4	4	1	2	1	3	6	5	6	0.816209
V	18458900	18460719	3	0	0	3	1	9	89	90	80	66	87	92	0.118151
V	18540397	18543093	0	2	3	2	3	4	60	52	69	43	70	93	0.552174
V	18541604	18541811	0	1	0	2	3	2	71	77	59	68	49	100	0.128734
V	18688263	18688504	5	1	2	5	3	2	29	27	32	37	29	30	0.854044
V	18691470	18691788	0	0	3	5	5	2	214	231	215	201	158	265	0.0666365
V	18841199	18841813	6	2	5	3	5	3	30	23	27	41	26	40	0.281705
V	18870906	18872966	0	1	1	7	5	2	380	456	417	498	434	575	0.0385169
V	18889773	18892673	0	1	1	10	7	8	376	399	393	431	413	562	0.00131153
V	18956130	18956410	6	7	9	2	5	7	80	85	68	21	26	40	0.0819865
V	18959404	18959844	0	0	1	4	4	4	46	56	48	69	66	90	0.0853106
V	19080477	19080865	1	0	0	4	2	3	42	38	47	44	46	56	0.0841384
V	19674845	19676235	2	3	0	1	1	4	113	133	164	103	87	140	0.495318
V	19828814	19829294	2	0	2	9	8	15	13	24	23	45	58	70	0.191171
V	19892170	19892667	3	3	9	9	15	6	123	125	128	160	140	203	0.416611
V	19905104	19906085	0	0	3	5	5	3	363	305	369	389	345	493	0.0754819
V	19905104	19907434	9	5	8	17	15	17	206	185	214	206	186	294	0.0140714
V	19905983	19906483	6	8	14	23	25	33	329	300	340	397	358	469	0.00212048
V	19906327	19907434	4	5	3	14	19	17	236	213	263	289	270	360	0.00206027
V	19935485	19935715	0	0	0	18	11	22	247	251	263	204	176	303	1.49013e-05
V	20100114	20101257	1	1	0	6	7	7	427	479	506	443	362	520	0.00125292
V	20103207	20103433	8	3	5	20	18	16	465	442	498	469	415	552	0.00118896
X	344166	345275	9	8	14	10	7	14	18	15	27	22	17	27	0.751561
X	4328550	4328916	3	0	3	5	4	3	0	1	2	8	7	7	0.0348728
X	7468098	7469295	1	2	0	2	2	0	27	27	28	25	17	19	0.438232
X	9109918	9110682	0	1	2	4	5	5	45	48	50	106	90	106	0.53686
X	9496541	9498202	1	1	5	3	10	8	15	22	17	52	54	43	0.734527
X	9510525	9511162	13	6	7	5	11	8	84	78	84	93	89	101	0.451802
X	10304761	10304820	2	1	3	4	3	0	812	987	1301	2189	1998	2234	0.181668
X	10775830	10778540	4	11	5	10	14	15	83	92	75	97	109	119	0.207345

### Sheet: wt_luci.vs.rnp-6_luci
Chr	Start	End	wt_luci.REP_1.Chimeric.out.junction	wt_luci.REP_2.Chimeric.out.junction	wt_luci.REP_3.Chimeric.out.junction	rnp-6_luci.REP_1.Chimeric.out.junction	rnp-6_luci.REP_2.Chimeric.out.junction	rnp-6_luci.REP_3.Chimeric.out.junction	wt_luci.REP_1.Chimeric.out.junction	wt_luci.REP_2.Chimeric.out.junction	wt_luci.REP_3.Chimeric.out.junction	rnp-6_luci.REP_1.Chimeric.out.junction	rnp-6_luci.REP_2.Chimeric.out.junction	rnp-6_luci.REP_3.Chimeric.out.junction	bbtest_linear$p.value
I	59045	60236	4	3	4	7	6	6	4	3	4	4	3	7	0.690009
I	459569	460062	0	1	1	4	3	2	235	289	253	281	258	217	0.0768486
I	952677	953092	3	6	5	1	1	1	24	22	20	12	13	22	0.155251
I	1420211	1421308	5	5	5	8	5	5	569	627	579	554	538	436	0.345982
I	1524298	1524643	3	9	3	19	27	20	109	130	121	124	117	86	0.000381876
I	1793254	1795453	1	1	0	6	2	2	45	46	55	60	56	50	0.107736
I	1817301	1817612	2	3	2	4	10	7	4	3	1	11	8	8	0.535067
I	1999953	2001193	5	5	4	6	6	5	35	41	36	30	44	38	0.647537
I	2035684	2036009	39	32	37	40	44	47	38	40	37	27	40	26	0.0340711
I	2173754	2174022	2	4	5	4	8	3	136	162	131	107	138	120	0.253631
I	2173754	2174984	8	13	4	4	8	11	140	157	152	111	137	125	0.69242
I	2478228	2478800	6	8	5	3	6	6	239	229	233	222	186	195	0.876567
I	2492608	2492967	0	0	0	1	2	1	290	320	326	279	233	259	0.113846
I	3253863	3254447	0	2	5	1	5	0	223	209	199	220	193	166	0.95533
I	3598620	3598974	1	4	13	11	12	8	204	211	225	194	176	176	0.0673025
I	4055391	4057244	1	5	6	0	1	1	139	121	179	149	155	194	0.0185384
I	4605655	4607124	4	3	2	4	4	4	142	135	157	141	139	111	0.403612
I	4830135	4831512	1	4	4	3	3	0	285	309	307	317	272	250	0.62428
I	5425162	5426197	3	0	1	3	5	1	351	358	348	313	324	279	0.145057
I	6377543	6378704	11	17	16	34	25	12	107	108	90	105	87	84	0.0469765
I	7080149	7080262	1	2	3	0	2	2	1052	1161	1407	963	1134	830	0.938608
I	9548228	9548663	5	2	3	13	6	8	217	230	264	270	283	209	0.0303849
I	10804715	10805444	0	2	2	1	9	4	240	246	232	262	233	220	0.141674
I	10977650	10978056	6	3	1	15	1	4	163	160	151	188	154	137	0.439158
I	11217893	11219251	6	1	2	3	4	1	113	124	120	120	99	114	0.967277
I	11384085	11384364	12	15	20	10	12	18	137	113	140	116	116	110	0.929654
I	11394747	11395177	6	0	0	1	1	0	89	88	94	101	74	66	0.654947
I	11574158	11575702	5	2	5	5	8	7	248	253	242	224	229	203	0.09636
I	11920147	11920608	0	0	0	3	1	0	334	59	63	65	58	59	0.0328786
I	11928718	11929509	11	7	12	8	11	6	132	35	35	37	34	35	0.402681
I	11998781	12000232	9	6	13	7	6	6	60	25	25	26	28	26	0.588412
I	11999025	11999831	3	1	2	5	3	3	111	47	45	52	51	51	0.0981075
I	12569518	12570084	0	0	1	3	1	1	44	72	71	102	108	85	0.698381
I	12762138	12762817	3	2	2	3	3	0	19	20	28	28	29	33	0.410614
I	12878639	12879593	5	10	6	13	8	7	108	120	112	133	90	108	0.315281
I	13159643	13160027	0	0	0	0	0	2	103	117	108	122	110	70	0.411136
I	13366661	13366886	3	4	4	8	9	8	163	165	167	171	178	132	0.0259823
I	13573956	13574641	0	5	0	7	1	3	174	220	217	185	165	150	0.152586
I	13577608	13577900	1	0	0	0	0	0	680	690	691	700	711	650	0.705359
I	13776989	13777304	3	5	2	13	13	8	77	90	80	82	83	90	0.00444738
I	13784402	13784625	2	0	2	1	6	5	115	91	118	119	117	97	0.101992
I	13819671	13820358	1	0	0	0	1	1	168	189	169	184	203	140	0.741849
I	13944650	13946404	1	1	6	3	4	4	78	85	81	73	83	74	0.465795
I	14066289	14066546	0	3	1	3	3	6	14	19	13	22	16	15	0.204788
I	14109232	14109445	2	2	0	7	1	1	381	397	406	396	378	334	0.281764
I	14175984	14176212	0	0	1	1	4	4	48	37	39	59	45	47	0.105444
I	14427069	14429010	9	8	7	5	7	2	167	175	187	170	179	179	0.139503
I	14585522	14587139	1	3	3	3	7	5	172	176	221	189	154	184	0.0886589
I	14622828	14624420	4	3	2	1	1	2	370	374	529	492	498	557	0.116147
I	14848071	14848454	1	1	3	0	4	3	50	60	59	70	68	77	0.97108
II	89853	90212	0	0	0	0	0	0	165	201	212	180	175	176	0.917513
II	218299	219503	2	0	0	0	3	2	369	374	337	322	339	259	0.262696
II	235462	235995	5	3	0	2	3	1	60	61	79	63	57	51	0.923964
II	457582	457884	6	2	0	4	3	1	92	82	85	85	75	83	0.883615
II	638214	638636	1	1	7	3	2	10	2	3	5	8	7	7	0.471607
II	1225768	1226296	0	1	0	1	0	4	32	49	42	43	43	51	0.337139
II	1495641	1496687	1	4	1	3	5	1	313	305	315	318	285	274	0.427951
II	2179357	2179743	0	3	3	3	1	4	86	77	95	113	106	86	0.941893
II	2233540	2235852	1	1	4	5	3	5	564	600	583	562	503	452	0.0795423
II	2246478	2246958	5	6	2	11	9	4	115	125	123	86	102	99	0.0389864
II	2509524	2509859	8	8	6	4	4	6	170	168	174	187	178	157	0.202276
II	3497404	3497723	1	2	1	8	5	3	238	290	246	240	225	223	0.0109453
II	4012450	4013218	0	2	2	2	5	1	25	28	24	18	16	25	0.156145
II	4917364	4917950	1	2	0	2	0	1	751	881	738	780	754	645	0.884502
II	4957829	4958473	1	5	4	0	2	4	149	144	141	106	112	101	0.891552
II	5183688	5184600	4	5	0	2	6	1	89	97	106	105	121	99	0.797
II	8885180	8885542	2	2	0	5	2	2	325	380	372	332	333	349	0.201053
II	9304086	9304822	1	2	3	1	3	0	69	68	51	57	59	45	0.851531
II	9746717	9747033	5	1	0	1	0	0	229	248	276	249	246	242	0.250716
II	12675856	12676189	0	0	2	0	5	1	380	363	381	349	364	291	0.237395
II	12721100	12721982	4	11	7	24	24	16	154	147	155	162	125	129	0.00129512
II	13406142	13406452	1	3	4	5	2	1	80	74	76	62	55	52	0.482693
II	14870698	14871104	7	4	14	12	6	10	106	115	96	86	85	71	0.261734
II	14870698	14874918	2	0	0	0	4	4	105	112	118	99	82	84	0.0901833
II	15112168	15112626	9	4	7	3	6	3	149	158	149	151	164	141	0.201809
III	81425	83558	6	3	3	19	10	13	185	177	167	170	171	136	0.00150548
III	187794	188131	1	1	7	2	4	2	230	258	244	242	254	211	0.901234
III	261125	261389	2	9	9	4	0	4	353	407	373	375	350	305	0.147669
III	305648	306687	1	5	5	7	7	0	51	47	48	38	41	43	0.537283
III	368305	381298	1	2	2	1	1	0	9	14	14	9	9	9	0.803122
III	543880	544079	2	0	0	0	1	0	26	34	33	28	40	30	0.687112
III	646754	648267	3	1	4	0	0	0	55	63	50	56	55	28	0.0680727
III	729580	730144	0	2	1	3	1	5	128	158	169	175	164	198	0.28408
III	730592	731804	9	11	5	1	2	2	79	105	98	92	82	90	0.0054427
III	834305	835213	12	14	17	44	45	31	347	350	358	350	399	350	0.000221368
III	987252	987521	1	6	1	7	12	8	42	35	48	38	44	40	0.0185888
III	1074180	1076555	12	13	14	24	23	21	206	211	226	201	183	180	0.00205224
III	1082994	1084461	5	4	1	4	4	3	58	58	66	66	49	60	0.776544
III	1108009	1108505	0	0	0	3	4	0	3	5	3	4	5	4	0.164533
III	1219387	1219667	0	0	2	5	3	3	37	42	52	43	55	48	0.0691388
III	1506094	1506397	1	0	1	1	2	0	190	177	208	212	192	197	0.820154
III	1512881	1513135	3	1	4	5	3	4	292	285	283	256	256	246	0.271993
III	1675433	1675692	8	3	9	29	25	24	14	30	27	29	40	31	0.0148061
III	1692171	1692900	1	3	6	7	9	3	6	7	10	5	9	11	0.326757
III	1814397	1815568	0	6	0	3	1	0	48	65	64	60	63	63	0.765745
III	1831815	1833581	0	0	2	2	2	6	213	238	264	260	242	193	0.0702107
III	1878365	1878606	1	2	2	4	0	3	117	143	105	139	130	109	0.694347
III	1929106	1929473	1	3	6	8	1	2	157	158	157	134	133	121	0.615417
III	1930738	1931287	0	0	0	1	0	5	158	176	175	145	140	140	0.0717274
III	1947644	1948055	2	1	3	1	1	1	251	278	278	250	248	227	0.570164
III	2140092	2140332	0	0	3	5	0	4	54	65	73	76	67	64	0.213918
III	2178449	2179008	6	7	4	6	3	3	253	336	313	281	271	285	0.535507
III	2199978	2202981	8	3	6	6	3	2	121	126	126	131	120	116	0.335679
III	2479489	2480039	6	3	7	9	6	2	125	123	122	129	113	141	0.959331
III	2482737	2483120	8	8	20	10	15	16	127	156	153	134	148	124	0.356489
III	2487769	2489143	2	3	1	6	2	3	217	239	201	207	214	218	0.269904
III	2745138	2745409	1	2	0	1	6	0	1	1	3	2	3	4	0.919324
III	2844396	2845208	0	0	0	0	1	4	162	170	211	215	235	232	0.245419
III	3061745	3062885	13	5	8	4	2	5	49	50	61	53	51	45	0.0508439
III	3068672	3068713	1	4	8	10	4	6	7640	7430	7483	7425	7447	7517	0.297303
III	3076305	3076690	6	3	2	4	0	0	468	533	563	496	423	434	0.243429
III	3088311	3088585	3	0	1	4	2	2	46	49	53	55	45	64	0.477596
III	3103643	3103955	8	1	1	1	1	2	40	65	49	33	40	34	0.846464
III	3113771	3114043	7	4	12	15	16	22	181	179	165	174	165	171	0.00907555
III	3299377	3299868	15	18	26	18	20	27	118	126	120	103	107	92	0.163806
III	5146015	5149578	2	9	0	2	3	3	197	187	200	196	162	155	0.919978
III	5148594	5149578	6	8	5	3	2	8	170	158	173	171	146	134	0.522366
III	5236892	5237473	8	9	9	8	5	6	59	54	57	50	53	54	0.51591
III	6172544	6172636	2	2	7	3	7	6	604	598	666	677	609	586	0.388684
III	6591706	6592175	1	2	3	1	1	2	130	156	150	146	130	115	0.779071
III	8495018	8498559	1	5	5	4	3	0	109	106	102	134	107	103	0.317201
III	8774312	8775954	5	7	9	11	9	14	375	399	400	443	373	422	0.14812
III	8907593	8909355	0	2	3	6	4	4	177	202	184	151	164	144	0.0215364
III	10329158	10329547	2	6	2	5	9	9	85	117	115	119	137	136	0.158469
III	11688126	11688336	0	3	3	1	3	2	122	106	122	117	101	110	0.891885
III	11688132	11688336	8	17	13	10	6	10	169	149	182	153	136	149	0.392614
III	12329464	12329812	12	16	22	25	23	21	94	98	90	109	79	94	0.123292
III	12329464	12330872	6	5	8	10	11	6	64	64	61	95	61	73	0.690459
III	12330573	12330872	0	0	1	3	0	3	69	63	51	70	63	64	0.210152
III	12635548	12635860	1	1	6	10	7	3	159	153	161	156	138	128	0.0447408
III	13168013	13169155	0	0	0	7	1	0	482	476	482	469	419	377	0.0820383
III	13510009	13510551	4	2	5	8	6	5	212	229	198	192	216	172	0.108506
IV	677611	678469	7	11	8	12	13	5	5	4	10	5	7	12	0.807985
IV	1146606	1146796	1	1	0	10	1	3	50	47	62	48	48	70	0.130973
IV	1187801	1191074	6	8	2	4	5	8	121	131	140	93	114	98	0.358986
IV	1412841	1413213	0	2	0	4	4	2	130	165	143	115	111	106	0.0135069
IV	1549747	1550231	1	0	0	3	0	1	42	40	40	36	37	43	0.331325
IV	1572113	1572465	3	3	1	2	3	2	295	305	280	232	274	196	0.615974
IV	1731157	1731506	3	4	3	0	4	8	91	106	123	118	101	86	0.853223
IV	1933690	1938199	7	0	6	7	9	4	115	102	119	100	104	96	0.151645
IV	1965858	1966436	4	1	3	5	6	4	190	212	206	234	185	196	0.20737
IV	1986268	1986737	3	0	4	2	3	1	107	114	120	108	97	95	0.961091
IV	2227080	2227474	0	0	1	5	3	4	164	151	160	156	153	129	0.00713557
IV	2229796	2230106	1	0	0	0	1	6	144	144	151	145	133	118	0.218106
IV	2272928	2273456	1	1	1	6	10	8	69	103	84	90	66	68	0.0013936
IV	2278892	2279181	3	6	10	6	9	5	14	16	19	18	23	14	0.84229
IV	2390821	2391249	3	7	1	7	5	2	74	73	84	67	75	60	0.378123
IV	2403911	2404482	2	0	2	4	2	3	53	53	73	76	72	65	0.44719
IV	2515057	2515385	3	7	10	13	16	24	237	266	244	252	221	209	0.0100263
IV	3870642	3871439	1	4	1	5	2	5	12	21	11	16	12	17	0.295733
IV	4044728	4044992	0	0	2	5	2	3	252	301	225	266	223	210	0.0347501
IV	5947430	5947543	1	0	2	6	1	0	7758	7686	7697	7620	7631	7702	0.452919
IV	8235825	8236591	4	4	4	4	1	1	119	140	129	125	114	103	0.363006
IV	8264525	8264647	1	2	5	1	1	0	6492	6291	6676	6125	5543	4845	0.234008
IV	8287752	8287889	2	3	0	4	1	0	2495	2663	2974	2103	2083	2338	0.660698
IV	8288549	8288659	3	2	3	5	1	0	2450	2640	3034	2299	2166	2405	0.940525
IV	10217201	10217254	4	9	5	14	5	10	7423	7280	7402	7300	7364	7432	0.172247
IV	11275681	11276616	7	3	11	7	4	3	14	12	12	13	14	10	0.415802
IV	11722520	11723085	3	2	0	2	3	7	113	113	96	119	112	97	0.160595
IV	12363039	12364135	0	2	4	0	0	3	399	415	382	413	364	311	0.578926
IV	12550448	12551499	1	3	2	4	1	1	15	24	33	25	19	27	0.977698
IV	13014614	13015115	4	5	6	11	5	6	9	9	12	12	9	13	0.608793
IV	13023834	13024618	7	9	2	1	0	1	12	10	15	11	15	16	0.0180346
IV	13485527	13486992	2	1	5	8	0	3	293	289	347	346	275	238	0.515055
IV	13702618	13703156	1	2	0	1	5	1	39	38	45	38	43	28	0.234297
IV	15461285	15467732	5	1	3	1	4	2	201	191	203	172	193	159	0.898255
IV	16647300	16647564	1	0	1	3	1	5	45	52	60	55	42	40	0.0516309
IV	16944084	16944254	2	0	1	0	0	1	207	199	194	174	162	150	0.76264
IV	17098592	17099454	9	7	9	11	10	24	209	191	260	250	219	214	0.14726
MtDNA	1217	1315	1	4	3	1	3	0	8021	8026	8038	8014	8022	8014	0.346982
MtDNA	8243	8343	0	3	4	4	1	2	7526	7316	7544	7532	7454	7530	0.990506
MtDNA	8752	8850	3	3	6	3	0	2	7517	7472	7580	7535	7544	7584	0.140013
MtDNA	8815	8928	4	1	4	0	1	3	7501	7420	7634	7544	7613	7655	0.240306
V	310115	310389	0	0	0	6	4	1	376	353	338	350	338	300	0.00835644
V	954536	955015	1	0	1	4	4	4	272	283	297	309	276	220	0.0165081
V	958605	959016	14	7	4	5	5	10	274	277	294	273	237	211	0.972846
V	1819941	1820415	2	4	1	4	3	4	377	383	364	359	327	296	0.253458
V	2685723	2687035	4	5	3	11	10	13	82	80	85	142	128	113	0.132797
V	2872726	2873281	1	0	0	1	2	0	1601	1607	1575	1300	1227	1245	0.31361
V	4521760	4522591	5	3	5	9	2	7	47	50	42	55	40	56	0.590079
V	4571729	4572388	60	54	70	97	71	76	136	134	138	133	122	120	0.00637911
V	4576275	4576607	1	1	2	12	3	4	125	144	145	129	123	100	0.0146678
V	5836677	5836727	2	4	0	2	3	2	7840	7750	7816	7758	7765	7803	0.811769
V	6011101	6011352	0	0	0	2	3	4	25	31	26	40	35	30	0.0603567
V	8607800	8608874	3	5	2	4	6	3	136	156	119	131	134	126	0.496763
V	9391871	9394210	0	1	1	1	3	0	309	346	309	351	322	281	0.552042
V	9454383	9455268	1	1	4	2	2	1	36	35	48	43	39	59	0.566242
V	10331079	10332112	1	1	0	4	1	7	12	14	14	16	10	20	0.0724329
V	11536056	11536696	3	4	5	9	6	6	25	27	34	25	34	35	0.287684
V	13282878	13284005	1	3	2	0	4	3	21	14	17	15	12	15	0.526617
V	13565863	13566196	1	0	0	2	0	0	336	342	334	339	313	272	0.639208
V	14115458	14116680	1	2	2	0	1	2	107	105	134	107	115	98	0.699788
V	14687846	14687914	10	16	12	9	12	14	6752	6663	6670	6283	6178	5980	0.966698
V	14687849	14687914	3	13	4	7	10	6	6685	6622	6619	6233	6083	5947	0.465417
V	14795926	14796474	0	1	0	4	0	2	140	161	154	130	125	114	0.0776187
V	16408749	16409542	0	0	2	1	5	4	2	1	3	3	10	5	0.83966
V	18458900	18460719	3	0	0	5	1	4	89	90	80	72	49	88	0.0406427
V	18540397	18543093	0	2	3	3	0	0	60	52	69	57	45	53	0.809336
V	18541604	18541811	0	1	0	5	3	0	71	77	59	68	65	44	0.0355999
V	18688263	18688504	5	1	2	2	0	1	29	27	32	26	32	23	0.315428
V	18691470	18691788	0	0	3	2	2	2	214	231	215	217	218	182	0.367043
V	18841199	18841813	6	2	5	2	2	0	30	23	27	42	29	22	0.033626
V	18870906	18872966	0	1	1	0	1	3	380	456	417	408	359	364	0.45105
V	18889773	18892673	0	1	1	0	0	1	376	399	393	398	372	310	0.829072
V	18956130	18956410	6	7	9	5	3	8	80	85	68	44	42	32	0.215353
V	18959404	18959844	0	0	1	1	2	6	46	56	48	58	65	58	0.100298
V	19080477	19080865	1	0	0	3	2	3	42	38	47	34	41	40	0.0484356
V	19674845	19676235	2	3	0	2	2	2	113	133	164	109	129	106	0.550164
V	19828814	19829294	2	0	2	4	3	2	13	24	23	45	34	48	0.676165
V	19892170	19892667	3	3	9	5	3	3	123	125	128	124	135	120	0.474345
V	19905104	19906085	0	0	3	1	2	2	363	305	369	330	340	337	0.556337
V	19905104	19907434	9	5	8	8	6	3	206	185	214	188	198	193	0.556602
V	19905983	19906483	6	8	14	22	15	9	329	300	340	362	335	321	0.128338
V	19906327	19907434	4	5	3	8	2	9	236	213	263	239	260	233	0.323677
V	19935485	19935715	0	0	0	1	3	6	247	251	263	295	240	252	0.0251545
V	20100114	20101257	1	1	0	0	1	2	427	479	506	440	423	390	0.618101
V	20103207	20103433	8	3	5	7	6	5	465	442	498	448	417	383	0.492929
X	344166	345275	9	8	14	0	10	5	18	15	27	18	25	15	0.0769462
X	4328550	4328916	3	0	3	2	3	3	0	1	2	2	4	6	0.116317
X	7468098	7469295	1	2	0	4	3	5	27	27	28	31	33	24	0.0823775
X	9109918	9110682	0	1	2	1	0	2	45	48	50	61	47	66	0.738919
X	9496541	9498202	1	1	5	5	5	3	15	22	17	28	32	21	0.88312
X	9510525	9511162	13	6	7	3	3	2	84	78	84	102	72	78	0.00984275
X	10304761	10304820	2	1	3	5	3	5	812	987	1301	1273	1422	1660	0.569067
X	10775830	10778540	4	11	5	11	20	9	83	92	75	103	99	85	0.101114
