## Supplemental Table 6 for "Decreased spliceosome fidelity inhibits mTOR signalling and promotes longevity via an intron retention event"

### Sheet: information
circular RNA abundance analysis

### Sheet: wt|rbm-39
Chr	Start	End	S_001.wt.REP_1.Chimeric.out.junction	S_002.wt.REP_2.Chimeric.out.junction	S_003.wt.REP_3.Chimeric.out.junction	S_004.rbm39.REP_1.Chimeric.out.junction	S_005.rbm39.REP_2.Chimeric.out.junction	S_006.rbm39.REP_3.Chimeric.out.junction	S_001.wt.REP_1.Chimeric.out.junction	S_002.wt.REP_2.Chimeric.out.junction	S_003.wt.REP_3.Chimeric.out.junction	S_004.rbm39.REP_1.Chimeric.out.junction	S_005.rbm39.REP_2.Chimeric.out.junction	S_006.rbm39.REP_3.Chimeric.out.junction	bbtest_linear$p.value
I	59045	60236	4	2	5	6	7	12	7	5	5	5	6	5	0.112219	0.571429
I	332611	332949	3	1	5	4	4	1	195	190	180	188	169	169	0.862434	0.0153846
I	459569	460062	0	1	6	0	4	1	387	333	358	345	346	400	0.775593	0
I	952677	953092	6	3	4	4	4	12	26	31	34	32	27	44	0.500028	0.230769
I	1420211	1421308	9	10	6	21	19	20	968	868	943	872	983	976	0.00177731	0.00929752
I	1524298	1524643	6	10	9	22	5	9	163	158	185	160	136	161	0.305329	0.0368098
I	1817301	1817612	0	1	0	6	2	4	4	4	8	4	4	5	0.0164507	0
I	1999953	2001193	14	4	8	8	4	8	61	47	52	47	38	51	0.818758	0.229508
I	2035684	2036009	27	27	29	26	44	50	36	49	39	35	41	48	0.0582803	0.75
I	2173754	2174022	4	4	6	0	3	8	192	180	215	196	158	187	0.671134	0.0208333
I	2173754	2174984	17	13	20	13	10	6	176	171	205	214	156	192	0.0247433	0.0965909
I	2478228	2478800	5	10	8	12	13	18	289	275	279	267	265	338	0.0281993	0.017301
I	3253863	3254447	3	0	1	6	3	5	319	270	310	296	278	325	0.0394708	0.00940439
I	3598620	3598974	13	8	8	9	6	5	237	203	235	205	212	219	0.32909	0.0548523
I	4052456	4052939	0.1	0	0	0	0	1	227	218	185	136	172	165	0.450475	0.000440529
I	4055391	4057244	13	6	3	5	3	12	190	135	150	127	109	130	0.606983	0.0684211
I	4231143	4232703	4	2	2	0	1	4	18	24	28	16	25	24	0.620526	0.222222
I	4605655	4607124	5	2	1	3	3	1	208	174	202	182	205	208	0.795901	0.0240385
I	4830135	4831512	4	6	6	6	3	6	452	384	390	377	383	415	0.97212	0.00884956
I	4934259	4935423	1	5	7	4	3	0	73	69	70	70	76	80	0.266445	0.0136986
I	5425162	5426197	0	4	4	0	2	4	481	401	421	390	387	438	0.771661	0
I	6377543	6378704	15	9	15	17	12	29	101	118	124	112	104	134	0.126797	0.148515
I	9441941	9442279	2	0	2	2	0	6	34	45	43	36	29	36	0.195379	0.0588235
I	9548228	9548663	4	3	2	8	5	4	339	291	272	341	393	421	0.46957	0.0117994
I	10977650	10978056	3	6	8	4	6	6	253	221	222	218	201	230	0.954288	0.0118577
I	11048523	11049374	0	3	1	3	1	1	176	182	189	147	171	201	0.720714	0
I	11094103	11094332	2	2	5	7	2	5	600	554	560	494	516	576	0.256777	0.00333333
I	11217893	11219251	2	4	3	5	5	4	129	141	110	115	123	126	0.304625	0.0155039
I	11275557	11275755	0	0	2	3	0	2	22	24	33	22	32	26	0.434101	0
I	11384085	11384364	13	13	14	20	23	21	175	171	152	160	179	186	0.0545997	0.0742857
I	11574158	11575702	7	5	5	7	0	16	334	338	371	301	305	365	0.84113	0.0209581
I	11920147	11920608	1	0	1	0	2	0	68	65	64	61	65	67	0.974461	0.0147059
I	11928718	11929509	14	18	9	8	15	10	39	43	38	37	39	41	0.498791	0.358974
I	11998781	12000232	15	5	9	9	6	21	29	27	34	25	28	31	0.472898	0.517241
I	11999025	11999831	2	4	2	1	1	4	49	49	46	44	47	53	0.665137	0.0408163
I	12569518	12570084	1	0	0	1	0	3	137	102	99	85	108	111	0.281942	0.00729927
I	12762138	12762817	12	3	2	3	7	2	35	40	29	28	26	32	0.943672	0.342857
I	12878639	12879593	18	8	10	8	8	3	176	155	144	141	157	169	0.0702885	0.102273
I	13366661	13366886	4	5	5	0	3	2	213	229	254	212	216	249	0.0824757	0.0187793
I	13573956	13574641	0	0	6	0	0	2	304	279	297	253	280	274	0.629181	0
I	13776989	13777304	10	4	9	4	5	14	92	110	118	97	89	110	0.858227	0.108696
I	13784402	13784625	6	0	3	1	3	4	206	165	167	156	162	181	0.977817	0.0291262
I	13810194	13810560	0	0	4	7	0	0	70	65	88	59	73	74	0.729688	0
I	13944650	13946404	2	1	7	0	1	0	127	76	111	113	93	113	0.0505316	0.015748
I	14066289	14066546	2	2	1	2	2	4	31	20	25	16	22	23	0.273866	0.0645161
I	14175984	14176212	3	0	1	1	0	0	56	47	49	33	48	42	0.581038	0.0535714
I	14427069	14429010	16	9	8	7	16	13	258	226	241	218	239	263	0.71364	0.0620155
I	14585522	14587139	2	3	4	8	11	7	271	252	245	237	245	295	0.0125461	0.00738007
I	14602064	14604138	4	6	7	2	1	4	231	233	221	226	258	263	0.0396615	0.017316
I	14622828	14624420	7	4	6	0	1	2	427	389	430	339	308	382	0.0195499	0.0163934
I	15064305	15064440	2	5	5	5	5	1	7295	7171	7272	7153	7215	7338	0.855774	0.00027416
I	15064311	15064447	5	3	10	4	2	5	4354	4229	4088	4129	4295	4300	0.242962	0.00114837
I	15064343	15064447	2	1	1	5	2	5	4337	4188	4078	4089	4266	4277	0.0862779	0.000461148
II	218299	219503	3	2	2	0.1	0	0	510	403	432	451	382	501	0.048297	0.00588235
II	235462	235995	5	0	4	1	3	1	91	73	96	102	86	81	0.339352	0.0549451
II	457582	457884	2	0	2	3	2	7	120	109	120	97	101	134	0.0698896	0.0166667
II	619484	619830	4	3	1	1	0	0	121	127	133	126	124	127	0.0709423	0.0330579
II	638214	638636	1	0	2	1	1	2	11	7	3	7	6	7	0.750167	0.0909091
II	1495641	1496687	3	3	1	4	5	0	483	408	407	389	380	431	0.543331	0.00621118
II	2179357	2179743	2	3	7	1	4	2	124	107	94	76	97	101	0.570518	0.016129
II	2233540	2235852	4	2	2	1	1	2	651	549	651	579	612	666	0.341612	0.00614439
II	2246478	2246958	2	2	6	6	11	7	141	133	132	135	152	168	0.0657417	0.0141844
II	2509524	2509859	22	8	4	6	1	9	271	240	261	222	257	305	0.235233	0.0811808
II	3497404	3497723	0	1	4	3	7	3	325	299	334	319	321	339	0.120431	0
II	4012450	4013218	1	0	1	4	0	3	21	27	27	35	20	34	0.349584	0.047619
II	4957829	4958473	5	3	2	1	2	3	192	190	194	174	169	187	0.512993	0.0260417
II	5183688	5184600	5	4	1	8	3	4	126	121	120	111	110	126	0.301373	0.0396825
II	6958952	6959421	0	4	2	1	2	4	265	218	232	211	221	256	0.755614	0
II	7659587	7660514	1	1	5	3	0	4	387	299	352	347	367	390	0.890916	0.00258398
II	8885180	8885542	5	5	5	1	0	2	473	416	473	388	470	466	0.0152123	0.0105708
II	9304086	9304822	1	0	3	6	3	7	98	78	71	65	77	93	0.0213019	0.0102041
II	9746717	9747033	3	3	6	4	2	8	344	335	361	324	313	369	0.657	0.00872093
II	10100377	10100442	2	4	5	5	3	2	962	897	928	826	932	931	0.920977	0.002079
II	10993895	10999130	1	0	1	1	0	2	142	99	116	95	116	99	0.595238	0.00704225
II	12721100	12721982	15	9	16	26	19	16	220	171	223	212	204	234	0.0941075	0.0681818
II	14870698	14871104	5	6	8	8	4	10	142	101	135	122	121	141	0.709571	0.0352113
II	15112168	15112626	11	11	20	17	17	9	271	230	223	242	232	235	0.857566	0.0405904
III	81425	83558	7	2	6	2	3	0	263	263	265	247	257	260	0.0685139	0.026616
III	261125	261389	3	4	7	3	4	4	592	530	569	533	526	633	0.590441	0.00506757
III	305648	306687	3	3	3	0	6	4	67	57	59	64	54	65	0.846572	0.0447761
III	368305	381298	1	1	4	2	10	0	14	17	18	14	15	14	0.41742	0.0714286
III	646754	648267	7	4	2	4	3	5	85	89	92	84	85	90	0.918447	0.0823529
III	730592	731804	8	12	15	10	19	20	113	134	144	116	138	151	0.213488	0.0707965
III	834305	835213	30	12	26	24	30	19	474	388	461	415	427	450	0.598212	0.0632911
III	987252	987521	6	3	0	3	2	5	62	52	71	46	60	52	0.566195	0.0967742
III	1074180	1076555	34	19	31	21	17	20	257	243	243	238	210	226	0.13967	0.132296
III	1082994	1084461	5	7	3	2	6	2	88	73	71	77	78	77	0.383506	0.0568182
III	1108009	1108505	0.1	0	0	0	0	3	3	4	3	3	3	8	0.660439	0.0333333
III	1219387	1219667	1	4	3	5	1	2	68	73	65	55	59	67	0.767985	0.0147059
III	1502899	1504288	4	3	2	0	2	0	246	212	209	211	231	233	0.0824321	0.0162602
III	1512881	1513135	2	4	3	3	6	3	378	340	356	351	361	448	0.707087	0.00529101
III	1675433	1675692	13	12	11	22	8	18	47	43	40	30	33	46	0.102107	0.276596
III	1692171	1692900	8	6	3	8	7	17	10	12	5	7	10	9	0.125922	0.8
III	1831815	1833581	0	0	1	0.1	0	0	294	255	241	238	236	284	0.746523	0
III	1927677	1929473	5	2	3	6	2	0	150	127	162	116	135	126	0.971547	0.0333333
III	1929106	1929473	4	1	1	1	3	8	205	162	212	176	174	170	0.240463	0.0195122
III	1947644	1948055	2	2	4	2	3	5	401	318	400	403	397	419	0.843072	0.00498753
III	2140092	2140332	3	4	3	1	2	1	76	68	89	53	71	77	0.316056	0.0394737
III	2178449	2179008	12	12	7	7	8	12	449	386	405	381	387	417	0.753073	0.0267261
III	2199978	2202981	5	3	1	4	1	5	191	196	169	200	218	227	0.865721	0.026178
III	2479489	2480039	6	2	8	9	5	7	187	191	159	181	169	200	0.501669	0.0320856
III	2482737	2483120	15	10	12	21	15	10	201	195	199	179	220	211	0.454477	0.0746269
III	2483769	2484286	4	0	1	4	3	5	160	154	140	160	163	185	0.233867	0.025
III	2487769	2489143	7	3	7	4	5	13	344	321	318	308	305	391	0.504392	0.0203488
III	2681998	2682228	5	2	5	4	1	3	223	227	232	190	219	247	0.496172	0.0224215
III	3061745	3062885	13	9	10	10	8	11	68	49	84	58	58	61	0.887547	0.191176
III	3068672	3068713	11	12	4	10	9	12	7485	7426	7484	7489	7468	7503	0.625565	0.00146961
III	3068672	3068713	2	7	0	1	7	1	7485	7426	7484	7489	7468	7503	0.971752	0.000267201
III	3088311	3088585	1	1	0	2	0	3	78	68	85	71	84	102	0.524592	0.0128205
III	3113771	3114043	15	15	12	11	17	32	256	231	251	229	246	278	0.229586	0.0585938
III	3299377	3299868	32	29	31	29	27	34	171	172	169	163	160	182	0.962272	0.187135
III	3498173	3499057	6	2	2	4	3	2	241	231	246	224	229	226	0.952267	0.0248963
III	5146015	5149578	2	5	0	2	2	7	265	216	262	223	245	252	0.442876	0.00754717
III	5148594	5149578	2	10	7	5	3	12	213	201	253	221	204	223	0.869414	0.00938967
III	5236892	5237473	19	8	13	15	9	9	84	84	83	72	78	82	0.684259	0.22619
III	6172544	6172636	7	4	3	3	6	8	720	657	656	688	666	697	0.642365	0.00972222
III	6591706	6592175	3	3	7	4	12	8	184	148	141	148	141	185	0.183999	0.0163043
III	6823152	6823501	0	0	3	0	0	1	7	3	5	1	8	3	0.80811	0
III	8014408	8015032	4	2	3	2	2	2	362	336	317	297	277	337	0.684416	0.0110497
III	8495018	8498559	1	2	6	4	2	9	145	132	148	125	139	166	0.294164	0.00689655
III	8774312	8775954	12	8	10	1	8	6	537	449	495	436	488	543	0.0403159	0.0223464
III	8907593	8909355	2	5	2	1	0	1	233	164	189	192	180	209	0.0902974	0.00858369
III	9799107	9799423	2	2	7	2	2	2	242	187	209	172	219	230	0.3304	0.00826446
III	10329158	10329547	8	3	14	5	4	2	197	185	163	163	174	187	0.184943	0.0406091
III	11688126	11688336	4	6	3	0	6	1	191	146	147	144	140	153	0.3192	0.0209424
III	11688132	11688336	11	21	20	20	21	18	274	209	210	215	217	242	0.498751	0.040146
III	12329464	12329812	14	7	13	13	16	11	90	92	101	79	82	92	0.274324	0.155556
III	12329464	12330872	10	10	3	5	7	4	63	81	83	70	70	78	0.385614	0.15873
III	12635548	12635860	9	2	6	2	1	3	236	212	238	220	225	223	0.0595523	0.0381356
III	13168013	13168406	0	0	4	0	4	0	636	580	574	550	555	643	0.972316	0
III	13168013	13169155	7	2	3	5	1	5	652	571	593	571	586	628	0.889662	0.0107362
III	13168868	13169155	1	6	4	0	3	1	611	533	593	542	557	600	0.159203	0.00163666
III	13510009	13510551	3	6	1	0	4	3	311	294	304	296	334	333	0.447331	0.0096463
IV	677611	678469	17	8	23	11	8	13	10	6	10	8	5	5	0.981486	1.7
IV	1146606	1146796	2	7	2	5	3	6	46	40	59	50	40	65	0.736227	0.0434783
IV	1187801	1191074	7	6	12	8	9	8	215	186	183	169	197	204	0.929334	0.0325581
IV	1412841	1413213	0	1	2	2	3	2	222	173	199	185	186	214	0.303604	0
IV	1460036	1460116	4	5	5	2	0	1	7117	6939	7046	7053	7053	7093	0.0190616	0.000562035
IV	1549747	1550231	4	3	1	0	2	2	73	70	70	69	46	79	0.46314	0.0547945
IV	1572113	1572465	3	3	1	3	6	2	368	338	342	353	286	346	0.334992	0.00815217
IV	1731157	1731506	8	1	2	4	4	3	139	126	140	138	135	161	0.857246	0.057554
IV	1933690	1938199	1	4	4	9	5	11	157	149	167	170	140	161	0.0159954	0.00636943
IV	1965858	1966436	3	3	2	4	2	7	295	250	277	257	305	264	0.344859	0.0101695
IV	1986268	1986737	4	2	2	3	2	2	140	118	119	109	96	126	0.937425	0.0285714
IV	2227080	2227474	5	3	0	1	1	5	223	181	182	206	186	212	0.775618	0.0224215
IV	2229796	2230106	2	1	1	3	3	1	225	169	214	163	180	188	0.317039	0.00888889
IV	2272928	2273456	1	3	4	1	3	3	109	105	117	106	109	126	0.777904	0.00917431
IV	2278892	2279181	13	22	12	13	10	4	12	16	21	27	9	28	0.132311	1.08333
IV	2342529	2342808	0	3	2	2	5	3	279	292	290	270	266	339	0.292265	0
IV	2351509	2351879	0	1	1	0	2	4	185	151	162	153	162	166	0.257225	0
IV	2390821	2391249	8	7	1	7	2	10	129	111	133	131	122	132	0.773303	0.0620155
IV	2390821	2393358	4	6	1	1	2	0	90	80	108	97	96	102	0.0880555	0.0444444
IV	2403911	2404482	0	0	4	3	0	0	76	80	76	71	86	72	0.802197	0
IV	2515057	2515385	11	6	9	6	12	17	353	360	362	311	353	397	0.255606	0.0311615
IV	3222442	3225884	1	1	2	0	6	1	202	173	195	179	181	180	0.485531	0.0049505
IV	3870642	3871439	3	2	3	2	1	2	19	30	27	14	28	29	0.61007	0.157895
IV	8235825	8236591	4	1	11	4	5	5	177	169	176	155	154	218	0.891588	0.0225989
IV	8287824	8287914	4	5	6	7	6	5	3327	3132	3172	2974	3079	3410	0.59322	0.00120228
IV	8979261	8979314	4	5	5	1	3	3	7398	7273	7317	7349	7380	7377	0.172622	0.000540687
IV	10217201	10217254	20	14	17	20	13	16	7225	7185	7220	7273	7290	7218	0.818782	0.00276817
IV	10217201	10217254	2	3	3	1	5	3	7225	7185	7220	7273	7290	7218	0.849489	0.000276817
IV	11275681	11276616	9	7	10	5	5	6	22	16	16	16	18	13	0.423578	0.409091
IV	11722520	11723085	6	1	1	4	2	4	161	161	167	168	164	166	0.719192	0.0372671
IV	12363039	12364135	2	3	1	4	1	4	536	443	567	495	521	584	0.565189	0.00373134
IV	12550448	12551499	2	3	8	2	5	4	38	38	32	27	33	44	0.806299	0.0526316
IV	12654495	12654894	1	2	1	2	0	4	80	81	70	99	76	81	0.771204	0.0125
IV	13014614	13015115	5	1	7	2	10	9	20	17	18	7	17	12	0.0304738	0.25
IV	13023834	13024618	2	1	3	0	3	4	16	21	19	13	14	15	0.434011	0.125
IV	13485527	13486992	4	2	5	3	2	2	400	391	389	358	371	400	0.479778	0.01
IV	13702618	13703156	2	4	4	2	1	2	43	36	44	55	38	42	0.208099	0.0465116
IV	15461285	15467732	6	4	3	2	8	1	325	277	266	237	268	274	0.945154	0.0184615
IV	16944084	16944254	2	4	4	0	2	2	278	265	256	235	265	261	0.216425	0.00719424
IV	17098592	17099454	25	20	26	20	8	6	333	314	351	300	337	353	0.0282013	0.0750751
MtDNA	8243	8343	1	4	3	10	0	5	7322	7081	7262	7228	7232	7339	0.518411	0.000136575
MtDNA	8752	8850	3	4	2	7	3	6	7320	7145	7290	7201	7249	7354	0.210955	0.000409836
MtDNA	8815	8928	3	6	2	3	6	5	7384	7099	7308	7262	7273	7386	0.60217	0.000406284
V	310115	310389	0	2	2	1	0	3	469	462	468	416	446	465	0.921522	0
V	954536	955015	3	2	2	0	2	1	413	401	417	377	391	388	0.380305	0.00726392
V	958605	959016	12	18	11	9	16	14	369	345	369	333	342	388	0.899171	0.0325203
V	1819941	1820415	3	3	4	2	7	6	531	466	460	469	475	524	0.382016	0.00564972
V	2222065	2222927	1	2	4	0	0	2	7	5	9	5	5	7	0.444325	0.142857
V	2685723	2687035	14	4	3	11	9	12	140	133	136	131	137	137	0.189217	0.1
V	4521760	4522591	2	5	3	1	7	9	72	56	46	46	51	46	0.177432	0.0277778
V	4547570	4547872	1	1	0	0	0	3	97	85	83	90	93	91	0.807337	0.0103093
V	4571729	4572388	99	85	88	76	86	114	190	138	189	179	176	197	0.625827	0.521053
V	7805064	7808363	1	1	1	1	1	1	276	266	265	236	232	283	0.901267	0.00362319
V	9454383	9455268	5	2	1	2	3	4	66	51	54	58	45	60	0.754407	0.0757576
V	11536056	11536696	0	4	5	7	6	7	32	24	34	28	20	38	0.0661924	0
V	13282878	13284005	6	4	2	2	2	1	21	27	24	18	19	24	0.318807	0.285714
V	14114476	14116680	4	2	5	6	1	1	94	79	110	83	74	89	0.806031	0.0425532
V	14115458	14116680	3	1	0	0	3	0	163	129	174	142	138	137	0.938723	0.0184049
V	14687846	14687914	18	19	15	17	21	13	6752	6498	6675	6631	6626	6730	0.910908	0.00266588
V	14687849	14687914	9	21	12	9	8	19	6721	6476	6659	6614	6600	6715	0.612944	0.00133909
V	16408749	16409542	0	1	0	2	2	0	4	3	4	2	6	1	0.318109	0
V	18065097	18065498	6	3	3	1	0	1	193	158	158	146	183	186	0.0219295	0.0310881
V	18458900	18460719	7	1	3	5	2	1	125	94	96	98	112	103	0.566308	0.056
V	18540397	18543093	2	8	3	6	1	3	91	82	88	83	78	83	0.71429	0.021978
V	18688263	18688504	8	6	8	5	13	8	41	32	56	45	31	44	0.462689	0.195122
V	18691470	18691788	3	1	2	1	2	1	353	330	353	345	360	376	0.559705	0.00849858
V	18841199	18841813	3	2	5	5	4	3	42	36	37	39	43	42	0.865569	0.0714286
V	18956130	18956410	5	7	12	8	7	7	86	110	110	103	105	119	0.619458	0.0581395
V	19674845	19676235	4	3	8	4	5	5	209	174	192	191	181	201	0.875781	0.0191388
V	19828814	19829294	3	4	8	3	2	3	49	31	30	21	27	40	0.506668	0.0612245
V	19892170	19892667	4	8	13	3	6	8	183	143	161	148	145	161	0.442188	0.0218579
V	19905104	19907434	15	11	8	17	11	5	303	267	252	255	265	291	0.913628	0.049505
V	19905983	19906483	6	9	5	17	16	9	494	443	493	413	402	498	0.0241228	0.0121457
V	19906327	19907373	2	4	0	0	6	2	451	426	456	420	394	477	0.728658	0.00443459
V	19906327	19907434	10	13	10	13	7	8	363	339	358	335	331	388	0.562762	0.0275482
V	19935485	19935715	6	2	0	1	2	2	385	317	332	323	336	368	0.50188	0.0155844
V	20103207	20103433	10	4	7	5	8	11	732	629	669	679	713	766	0.840929	0.0136612
V	20271854	20272889	5	1	0	6	1	1	525	418	487	456	493	535	0.759871	0.00952381
V	20282820	20283140	0	0	5	5	0	3	10	9	12	7	6	7	0.162515	0
X	162643	163137	7	5	0	1	1	1	125	123	122	115	112	144	0.103109	0.056
X	344166	345275	10	7	16	7	6	9	27	20	26	21	29	21	0.273866	0.37037
X	422309	422362	7	7	0	4	7	0	7420	7340	7441	7477	7481	7501	0.747589	0.000943396
X	4328550	4328916	1	0	0	0	7	1	8	6	3	3	6	5	0.0676383	0.125
X	7940884	7944557	5	8	7	8	2	0	263	276	275	232	245	309	0.180037	0.0190114
X	9109918	9110682	2	2	2	0	1	8	71	56	50	58	47	81	0.597976	0.028169
X	9496541	9498202	2	3	4	2	8	8	21	32	17	25	30	25	0.278011	0.0952381
X	9510525	9511162	10	9	11	12	14	11	119	116	110	108	100	118	0.313313	0.0840336
X	10304761	10304820	3	8	3	2	2	4	1437	1413	1258	1196	1277	1440	0.313692	0.00208768
X	10775830	10778540	5	8	7	12	12	12	136	116	119	107	108	124	0.0214903	0.0367647

### Sheet: rnp-6|rnp-6;rbm-39
Chr	Start	End	S_007._rnp6.REP_1.Chimeric.out.junction	S_008._rnp6.REP_2.Chimeric.out.junction	S_009._rnp6.REP_3.Chimeric.out.junction	S_010.rnp-6;rbm-39.REP_1.Chimeric.out.junction	S_011.rnp-6;rbm-39.REP_2.Chimeric.out.junction	S_012.rnp-6;rbm-39.REP_3.Chimeric.out.junction	S_007._rnp6.REP_1.Chimeric.out.junction	S_008._rnp6.REP_2.Chimeric.out.junction	S_009._rnp6.REP_3.Chimeric.out.junction	S_010.rnp-6;rbm-39.REP_1.Chimeric.out.junction	S_011.rnp-6;rbm-39.REP_2.Chimeric.out.junction	S_012.rnp-6;rbm-39.REP_3.Chimeric.out.junction	bbtest_linear$p.value
I	59045	60236	11	6	11	10	7	9	10	12	3	14	22	10	0.163633
I	332611	332949	2	4	1	1	9	1	174	156	214	193	205	157	0.711225
I	459569	460062	2	0	1	1	7	3	357	340	399	353	415	268	0.0662886
I	952677	953092	1	3	6	5	8	4	32	33	11	34	38	24	0.48163
I	1420211	1421308	6	7	5	11	11	8	855	824	899	870	966	670	0.0829778
I	1524298	1524643	36	44	50	33	30	26	139	143	159	153	163	132	0.0119266
I	1817301	1817612	25	13	10	2	17	3	24	24	17	10	21	12	0.336917
I	1999953	2001193	6	7	9	5	5	2	61	59	58	37	58	46	0.417626
I	2035684	2036009	77	50	67	37	60	41	39	36	43	32	46	18	0.467487
I	2173754	2174022	5	4	6	3	7	2	187	196	209	164	222	178	0.70528
I	2173754	2174984	6	15	15	9	10	9	162	174	178	164	229	172	0.189992
I	2478228	2478800	14	13	7	7	12	3	274	285	263	291	338	283	0.072182
I	3253863	3254447	4	6	3	5	3	5	280	276	294	239	382	249	0.948065
I	3598620	3598974	26	26	27	20	17	7	198	228	227	196	229	188	0.0189836
I	4052456	4052939	4	4	1	4	0	0	336	325	290	212	332	254	0.451427
I	4055391	4057244	1	4	4	5	3	7	238	175	196	123	207	144	0.119683
I	4231143	4232703	0	4	4	7	3	1	22	22	24	24	24	27	0.742354
I	4605655	4607124	5	6	10	5	2	3	184	158	177	161	184	148	0.101458
I	4830135	4831512	7	3	9	4	1	2	380	383	423	384	457	361	0.0418843
I	4934259	4935423	2	2	3	2	4	7	78	66	87	76	94	74	0.309653
I	5425162	5426197	4	1	7	6	5	7	347	417	402	407	459	320	0.345062
I	6377543	6378704	30	18	26	15	23	17	123	88	90	102	124	106	0.0451313
I	9441941	9442279	1	0	2	4	5	1	30	29	43	35	36	48	0.213785
I	9548228	9548663	9	16	7	1	5	9	377	322	434	244	344	271	0.313938
I	10977650	10978056	8	9	8	5	9	11	214	191	222	194	249	163	0.900815
I	11048523	11049374	0	2	4	5	2	4	142	159	152	151	183	136	0.343573
I	11094103	11094332	2	3	0	0.5	0	0	528	486	538	570	636	454	0.100585
I	11217893	11219251	4	11	3	4	6	4	111	110	137	114	153	112	0.488868
I	11275557	11275755	3	6	0	5	5	5	30	21	33	29	29	19	0.204642
I	11384085	11384364	37	31	31	29	29	26	148	148	183	140	174	131	0.593374
I	11574158	11575702	10	10	12	11	12	3	327	295	290	287	339	274	0.492959
I	11920147	11920608	7	5	6	1	1	3	65	66	65	65	73	61	0.0157827
I	11928718	11929509	12	9	7	10	18	10	39	41	40	43	40	40	0.344474
I	11998781	12000232	7	7	14	3	5	8	33	32	32	29	33	31	0.165309
I	11999025	11999831	12	5	7	2	7	5	56	57	51	53	56	50	0.185031
I	12569518	12570084	3	4	2	4	0	4	143	142	138	98	164	111	0.927069
I	12762138	12762817	4	2	6	5	7	9	62	50	27	39	64	43	0.224216
I	12878639	12879593	12	5	10	7	8	7	156	155	147	160	179	130	0.458764
I	13366661	13366886	9	8	13	10	13	8	222	203	228	240	254	190	0.947391
I	13573956	13574641	2	6	1	3	2	4	299	287	281	251	327	246	0.901478
I	13776989	13777304	25	16	18	23	8	17	128	114	98	118	149	89	0.401603
I	13784402	13784625	7	9	4	5	6	8	212	165	156	163	198	154	0.973562
I	13810194	13810560	3	7	1	4	3	4	95	88	88	84	96	84	0.946164
I	13944650	13946404	4	5	4	5	3	3	98	106	128	103	129	82	0.835277
I	14066289	14066546	5	7	7	7	4	1	40	25	20	26	26	18	0.610222
I	14175984	14176212	4	4	1	1	9	3	54	66	53	43	87	53	0.557674
I	14427069	14429010	12	5	8	12	12	19	271	218	255	235	327	223	0.111391
I	14585522	14587139	8	7	3	1	2	4	233	228	248	224	269	211	0.0613579
I	14602064	14604138	3	1	4	5	5	3	243	184	216	219	274	190	0.423331
I	14622828	14624420	4	3	1	0	3	1	607	507	529	430	598	451	0.469877
I	15064305	15064440	5	5	2	1	4	1	7343	7261	7310	7271	7122	7376	0.225896
I	15064311	15064447	10	4	3	8	1	0	4162	4045	4081	4151	4577	4415	0.223588
I	15064343	15064447	3	2	6	2	4	0	4116	4017	4050	4114	4565	4413	0.224001
II	218299	219503	1	6	6	2	4	5	415	363	471	448	493	385	0.599015
II	235462	235995	2	6	6	2	1	2	104	75	86	89	108	76	0.0639949
II	457582	457884	0	3	6	4	8	11	115	119	129	112	124	130	0.0468581
II	619484	619830	2	4	2	6	3	2	160	146	165	130	152	139	0.384933
II	638214	638636	7	9	7	1	10	6	16	9	8	7	8	4	0.483696
II	1495641	1496687	8	2	6	4	3	2	412	396	424	376	519	390	0.170462
II	2179357	2179743	6	4	9	1	2	10	159	150	157	126	172	115	0.541366
II	2233540	2235852	3	2	5	5	5	2	549	515	566	526	708	493	0.82252
II	2246478	2246958	17	14	14	14	11	12	134	143	150	127	158	121	0.557301
II	2509524	2509859	25	13	15	16	3	14	242	227	252	217	266	219	0.226397
II	3497404	3497723	8	7	9	7	4	2	298	263	356	321	385	307	0.046637
II	4012450	4013218	6	2	1	4	1	2	49	44	44	29	36	29	0.665779
II	4957829	4958473	4	4	2	5	7	11	166	137	147	160	171	115	0.063523
II	5183688	5184600	3	3	6	4	6	0	128	115	117	108	137	118	0.694644
II	6958952	6959421	8	0	2	0	2	2	250	250	215	220	257	170	0.520746
II	7659587	7660514	4	2	1	0	1	0	303	332	356	312	351	273	0.128679
II	8885180	8885542	2	4	4	3	5	2	430	411	414	408	467	381	0.998377
II	9304086	9304822	8	11	7	3	5	10	60	71	91	58	79	62	0.479129
II	9746717	9747033	6	2	3	1	2	2	315	298	297	326	345	292	0.158277
II	10100377	10100442	5	1	1	2	1	1	800	769	802	808	918	774	0.402929
II	10993895	10999130	5	1	5	4	1	2	104	101	110	103	160	96	0.263452
II	12721100	12721982	27	41	34	24	25	25	204	186	202	187	229	161	0.100024
II	14870698	14871104	24	13	5	11	17	8	110	104	81	98	127	93	0.474807
II	15112168	15112626	20	3	14	8	11	16	230	218	240	225	290	209	0.9845
III	81425	83558	27	11	13	20	16	11	236	256	246	223	284	208	0.951173
III	261125	261389	8	3	11	9	10	3	492	527	533	521	584	430	0.96917
III	305648	306687	10	7	1	1	1	1	52	50	44	51	65	49	0.0161011
III	368305	381298	2	6	2	4	1	2	15	20	16	13	16	12	0.92519
III	646754	648267	2	4	1	2	4	2	69	88	67	89	99	70	0.917954
III	730592	731804	12	6	6	8	7	11	132	114	114	97	143	99	0.635832
III	834305	835213	60	67	53	29	45	39	509	477	404	425	482	331	0.0207119
III	987252	987521	13	20	7	13	12	11	75	74	65	54	60	49	0.475434
III	1074180	1076555	30	36	29	30	37	33	256	234	291	220	273	205	0.281118
III	1082994	1084461	8	2	5	1	7	7	73	58	73	64	99	74	0.665558
III	1108009	1108505	5	12	5	1	8	9	8	12	7	5	8	7	0.763442
III	1219387	1219667	10	5	9	2	9	9	86	103	76	54	101	64	0.919032
III	1502899	1504288	1	0	4	3	2	4	214	196	255	199	243	199	0.331062
III	1512881	1513135	3	8	20	5	6	5	368	323	399	326	484	339	0.249803
III	1675433	1675692	40	51	49	40	43	50	49	56	55	41	53	48	0.677414
III	1692171	1692900	12	10	12	16	17	8	10	8	13	10	17	6	0.741031
III	1831815	1833581	6	9	5	3	4	2	268	246	253	252	296	210	0.068767
III	1927677	1929473	2	3	4	4	0	4	140	139	132	130	167	121	0.805938
III	1929106	1929473	4	5	9	2	2	4	180	188	201	169	224	150	0.103401
III	1947644	1948055	6	7	5	1	3	3	376	361	357	343	400	277	0.073182
III	2140092	2140332	7	3	4	6	3	2	70	74	68	85	76	58	0.543108
III	2178449	2179008	13	13	10	6	10	8	379	425	410	397	505	364	0.103237
III	2199978	2202981	11	7	6	10	8	5	180	150	158	189	219	184	0.412177
III	2479489	2480039	4	8	13	12	17	3	174	147	169	170	187	149	0.665885
III	2482737	2483120	35	28	22	29	26	12	221	185	195	173	212	150	0.509544
III	2483769	2484286	5	1	1	0	1	3	155	145	138	143	173	113	0.496403
III	2487769	2489143	4	3	2	5	5	7	297	285	334	287	377	257	0.163235
III	2681998	2682228	4	3	5	0	6	4	298	328	313	265	371	256	0.809874
III	3061745	3062885	13	7	5	3	18	8	76	75	78	68	79	58	0.615195
III	3068672	3068713	7	11	6	11	16	5	7551	7545	7409	7337	7365	7472	0.363376
III	3068672	3068713	0	0	4	3	4	2	7551	7545	7409	7337	7365	7472	0.236093
III	3088311	3088585	3	6	3	6	5	6	72	73	76	72	116	62	0.641244
III	3113771	3114043	32	45	42	20	24	27	331	288	297	245	358	267	0.0255796
III	3299377	3299868	44	52	24	34	41	21	157	166	168	146	191	143	0.411143
III	3498173	3499057	3	1	0	2	7	2	241	224	242	229	289	203	0.137042
III	5146015	5149578	4	3	2	5	2	1	212	204	242	235	268	218	0.671399
III	5148594	5149578	15	6	13	11	9	4	210	161	225	216	233	180	0.152493
III	5236892	5237473	8	9	8	16	17	18	56	46	61	56	72	63	0.0483044
III	6172544	6172636	0	7	4	4	5	1	578	658	718	641	766	569	0.825471
III	6591706	6592175	1	1	1	1	5	8	157	129	172	141	175	129	0.0495504
III	6823152	6823501	1	6	6	1	5	9	12	12	12	5	7	13	0.261976
III	8014408	8015032	1	5	4	2	3	4	307	289	329	267	347	240	0.999677
III	8495018	8498559	1	0	1	1	4	4	118	102	135	113	149	120	0.119395
III	8774312	8775954	10	15	10	11	11	13	570	534	616	537	619	475	0.818888
III	8907593	8909355	0	6	4	4	6	1	180	175	206	190	267	168	0.930657
III	9799107	9799423	1	0	3	2	6	4	202	200	227	200	233	202	0.09124
III	10329158	10329547	22	21	11	15	27	13	239	200	229	174	265	186	0.666356
III	11688126	11688336	1	3	7	6	4	1	149	146	149	132	165	106	0.800919
III	11688132	11688336	13	20	13	13	27	9	236	207	221	208	237	164	0.582378
III	12329464	12329812	28	35	41	23	48	21	157	128	130	111	141	105	0.952196
III	12329464	12330872	14	7	14	11	20	7	107	86	99	87	126	74	0.697558
III	12635548	12635860	7	12	6	4	7	7	186	181	186	165	234	151	0.336284
III	13168013	13168406	4	2	2	3	2	1	550	550	563	544	650	494	0.631687
III	13168013	13169155	0	9	0	1	0	5	533	562	574	580	622	505	0.955474
III	13168868	13169155	3	4	0	1	2	3	525	493	581	531	602	500	0.783842
III	13510009	13510551	14	13	11	7	10	13	311	299	313	280	330	277	0.456368
IV	677611	678469	14	3	12	8	10	20	5	6	8	5	8	13	0.863515
IV	1146606	1146796	9	7	4	12	10	5	70	60	79	50	82	60	0.232131
IV	1187801	1191074	15	13	12	7	15	6	170	167	175	146	200	144	0.243027
IV	1412841	1413213	4	4	1	4	3	2	171	161	184	181	219	150	0.877196
IV	1460036	1460116	3	2	4	1	4	4	7089	7056	7091	7013	7133	7070	0.998733
IV	1549747	1550231	2	3	5	2	4	2	46	45	59	73	76	49	0.292981
IV	1572113	1572465	13	4	1	1	7	5	321	274	302	271	337	267	0.766011
IV	1731157	1731506	2	7	7	3	1	3	109	128	121	154	140	127	0.0374893
IV	1933690	1938199	3	0	6	8	11	7	146	132	148	143	176	110	0.0134256
IV	1965858	1966436	4	4	6	1	1	6	222	227	229	219	277	208	0.231095
IV	1986268	1986737	7	12	7	1	0	5	112	119	124	116	140	96	0.0195118
IV	2227080	2227474	1	7	4	5	7	6	177	181	172	172	220	162	0.392112
IV	2229796	2230106	14	11	10	1	6	4	141	123	161	177	233	170	0.000920304
IV	2272928	2273456	12	14	3	6	10	6	94	101	116	101	131	99	0.450117
IV	2278892	2279181	18	14	11	12	9	17	28	25	20	14	31	22	0.91465
IV	2342529	2342808	2	5	7	3	8	4	305	280	286	279	332	278	0.914423
IV	2351509	2351879	4	1	3	1	7	4	163	138	138	134	196	114	0.455505
IV	2390821	2391249	6	9	7	5	10	12	82	90	104	87	97	99	0.578761
IV	2390821	2393358	3	6	1	4	3	0	85	86	90	77	101	74	0.595645
IV	2403911	2404482	4	4	7	6	6	2	112	116	113	98	113	79	0.763042
IV	2515057	2515385	13	17	24	12	15	15	307	278	342	322	373	274	0.168723
IV	3222442	3225884	4	5	0	1	2	3	188	151	198	178	201	166	0.494664
IV	3870642	3871439	3	4	4	6	3	0	24	22	35	25	34	19	0.78355
IV	8235825	8236591	0	4	2	7	7	5	176	169	158	159	186	139	0.0170933
IV	8287824	8287914	4	5	1	2	4	5	2423	2344	2510	2570	3135	2427	0.923924
IV	8979261	8979314	5	0	2	1	4	1	7371	7224	7377	7243	7036	7393	0.843625
IV	10217201	10217254	16	18	11	15	21	7	7285	7256	7092	7194	7096	7243	0.827579
IV	10217201	10217254	4	2	4	1	3	1	7285	7256	7092	7194	7096	7243	0.279263
IV	11275681	11276616	10	2	5	12	8	6	27	26	22	25	17	14	0.0490973
IV	11722520	11723085	0	1	6	3	5	2	148	159	171	143	156	131	0.384852
IV	12363039	12364135	2	2	7	2	4	1	442	463	518	460	544	388	0.446612
IV	12550448	12551499	2	4	2	2	0	3	38	34	34	29	51	24	0.53466
IV	12654495	12654894	5	1	4	2	2	3	69	71	81	72	85	65	0.534385
IV	13014614	13015115	9	13	9	11	20	10	18	18	14	20	24	22	0.946563
IV	13023834	13024618	2	3	5	1	4	1	15	11	19	16	27	16	0.176463
IV	13485527	13486992	3	5	4	1	3	4	355	354	396	328	464	332	0.409658
IV	13702618	13703156	9	7	7	4	2	2	59	55	53	40	49	33	0.139005
IV	15461285	15467732	6	2	6	5	6	4	248	263	263	239	305	208	0.801445
IV	16944084	16944254	2	3	5	4	4	4	242	230	258	219	275	187	0.57796
IV	17098592	17099454	20	28	25	12	22	12	374	360	350	320	380	306	0.0524551
MtDNA	8243	8343	4	3	2	1	4	2	7365	7398	7391	7270	7449	7385	0.674156
MtDNA	8752	8850	3	6	3	3	4	6	7376	7430	7315	7285	7309	7379	0.84326
MtDNA	8815	8928	7	7	4	1	3	3	7429	7452	7392	7330	7372	7445	0.048391
V	310115	310389	2	0	4	7	6	3	367	412	445	387	498	330	0.0549674
V	954536	955015	11	10	5	14	6	4	350	358	400	356	448	320	0.752931
V	958605	959016	8	4	7	6	11	6	356	348	395	324	417	315	0.479007
V	1819941	1820415	0	2	2	3	5	4	470	462	446	440	530	456	0.101125
V	2222065	2222927	1	1	1	7	0	6	5	9	9	8	8	9	0.0983235
V	2685723	2687035	20	22	10	17	15	12	231	229	215	158	219	157	0.709572
V	4521760	4522591	10	14	3	5	6	10	56	58	39	33	61	34	0.880986
V	4547570	4547872	7	3	1	2	5	5	87	72	94	70	108	76	0.864766
V	4571729	4572388	112	133	118	120	105	112	164	159	151	189	210	141	0.129831
V	7805064	7808363	5	1	4	0	0	9	224	213	293	248	270	196	0.60504
V	9454383	9455268	3	1	1	0	8	1	93	62	69	57	87	55	0.25647
V	11536056	11536696	13	20	8	9	16	5	40	42	43	35	44	35	0.458171
V	13282878	13284005	4	5	3	2	5	2	33	22	24	18	32	27	0.63674
V	14114476	14116680	2	2	1	0	0	1	76	72	61	80	89	63	0.184374
V	14115458	14116680	4	9	4	6	2	5	129	131	112	127	149	112	0.438112
V	14687846	14687914	11	10	11	6	19	13	6587	6461	6627	6417	6703	6528	0.502264
V	14687849	14687914	14	5	7	7	7	13	6568	6435	6609	6396	6665	6508	0.883551
V	16408749	16409542	3	2	1	4	5	4	6	4	5	4	6	10	0.5922
V	18065097	18065498	0	3	5	6	2	2	153	175	178	182	171	149	0.672371
V	18458900	18460719	2	5	4	7	4	2	110	93	96	121	130	102	0.930841
V	18540397	18543093	3	3	6	1	0	2	82	59	82	70	91	71	0.0413267
V	18688263	18688504	2	2	2	3	1	2	57	34	39	35	49	28	0.760494
V	18691470	18691788	3	2	9	2	4	6	309	282	313	290	365	281	0.688457
V	18841199	18841813	12	3	2	2	2	0	52	40	52	33	49	43	0.155717
V	18956130	18956410	3	6	10	7	12	8	54	49	52	64	76	60	0.853891
V	19674845	19676235	2	8	1	6	4	2	146	143	159	142	196	142	0.916078
V	19828814	19829294	11	11	9	5	5	3	73	81	48	54	73	50	0.0465794
V	19892170	19892667	7	4	7	3	9	7	151	173	147	139	189	123	0.773281
V	19905104	19907434	16	21	9	7	13	14	295	262	266	261	322	243	0.273222
V	19905983	19906483	34	19	24	13	15	35	447	446	501	447	569	407	0.459368
V	19906327	19907373	7	0	0	1	0	0	461	419	457	385	542	374	0.441091
V	19906327	19907434	7	7	9	16	14	10	365	348	365	309	435	298	0.0313884
V	19935485	19935715	9	9	4	5	2	6	341	342	343	333	402	248	0.241424
V	20103207	20103433	24	9	13	14	16	10	657	689	725	596	771	587	0.847399
V	20271854	20272889	3	1	4	1	4	4	461	432	485	471	576	398	0.924846
V	20282820	20283140	3	5	2	4	4	1	17	10	16	8	17	10	0.784816
X	162643	163137	4	0	1	2	1	0	124	144	118	112	151	101	0.673087
X	344166	345275	9	7	9	8	7	12	26	27	23	22	26	14	0.384414
X	422309	422362	5	7	0	2	2	3	7473	7446	7423	7354	7431	7415	0.360966
X	4328550	4328916	1	6	1	3	0	4	8	4	4	5	3	9	0.780105
X	7940884	7944557	2	1	2	0.5	0	0	295	265	291	258	334	260	0.125376
X	9109918	9110682	4	8	4	3	5	0	82	86	68	73	84	59	0.233889
X	9496541	9498202	13	9	9	8	9	5	35	36	30	30	40	35	0.243273
X	9510525	9511162	4	12	2	4	4	3	113	105	117	99	130	97	0.49772
X	10304761	10304820	4	6	5	10	1	0	2015	1836	1842	1670	2237	1658	0.403876
X	10775830	10778540	22	15	5	7	13	8	135	115	122	122	154	110	0.256291
