## Supplemental Table 12 for "Decreased spliceosome fidelity inhibits mTOR signalling and promotes longevity via an intron retention event"

### Sheet: information
circular RNA abudance analysis

### Sheet: wt|rnp-6(E161K)
Chr	Start	End	S_013.wt.REP_1.Chimeric.out.junction	S_014.wt.REP_2.Chimeric.out.junction	S_015.wt.REP_3.Chimeric.out.junction	S_016.rnp-6(E161K).REP_1.Chimeric.out.junction	S_017.rnp-6(E161K).REP_2.Chimeric.out.junction	S_018.rnp-6(E161K).REP_3.Chimeric.out.junction	S_013.wt.REP_1.Chimeric.out.junction	S_014.wt.REP_2.Chimeric.out.junction	S_015.wt.REP_3.Chimeric.out.junction	S_016.rnp-6(E161K).REP_1.Chimeric.out.junction	S_017.rnp-6(E161K).REP_2.Chimeric.out.junction	S_018.rnp-6(E161K).REP_3.Chimeric.out.junction	bbtest_linear$p.value
I	59045	60236	5	3	6	4	11	1	4	3	4	2	3	2	0.333977	1.25
I	459569	460062	2	2	2	2	3	1	364	213	424	301	341	424	0.894278	0.00549451
I	865731	866858	3	0	7	1	2	0	310	200	337	254	321	359	0.0945422	0.00967742
I	952677	953092	8	2	4	4	3	8	26	14	28	31	25	34	0.551648	0.307692
I	1420211	1421308	12	3	12	11	10	13	857	547	1060	824	902	984	0.642603	0.0140023
I	1524298	1524643	8	3	23	16	15	9	147	84	207	130	147	169	0.530691	0.0544218
I	1793254	1795453	5	1	3	1	1	0	66	42	64	58	62	76	0.0517125	0.0757576
I	1817301	1817612	2	3	1	1	2	1	5	2	7	2	3	4	0.773148	0.4
I	1999953	2001193	7	3	8	3	7	5	40	34	48	36	33	68	0.432235	0.175
I	2035684	2036009	34	15	44	37	49	68	33	27	42	52	43	73	0.968649	1.0303
I	2173754	2174022	5	2	7	4	2	2	183	116	234	165	187	251	0.148196	0.0273224
I	2173754	2174984	16	17	11	9	16	13	170	109	213	169	176	223	0.314564	0.0941176
I	2478228	2478800	6	6	16	2	5	5	252	155	339	257	247	296	0.0175031	0.0238095
I	3253863	3254447	1	1	3	2	1	3	303	148	345	310	293	348	0.902055	0.00330033
I	3598620	3598974	10	5	13	4	6	11	259	128	267	160	230	273	0.329278	0.03861
I	4055391	4057244	7	2	5	6	1	5	104	75	135	80	116	114	0.756881	0.0673077
I	4605655	4607124	3	2	1	2	3	2	193	126	234	177	201	218	0.947536	0.015544
I	4830135	4831512	4	1	1	1	4	0	446	237	473	389	418	531	0.587796	0.00896861
I	4934259	4935423	1	2	4	1	1	8	74	46	84	83	78	88	0.602111	0.0135135
I	6377543	6378704	19	10	12	12	18	14	94	76	112	115	119	139	0.34105	0.202128
I	9548228	9548663	10	5	6	6	6	12	343	205	335	238	241	306	0.408005	0.0291545
I	10804715	10805444	1	1	5	2	5	2	307	178	341	263	284	360	0.836571	0.00325733
I	10977650	10978056	4	3	6	6	5	4	198	147	263	192	181	245	0.770664	0.020202
I	11217893	11219251	1	0	1	5	3	2	112	81	137	97	111	137	0.0713169	0.00892857
I	11384085	11384364	19	6	13	17	15	20	165	75	188	140	159	202	0.528214	0.115152
I	11574158	11575702	6	1	4	5	6	4	305	189	367	274	297	326	0.5572	0.0196721
I	11928718	11929509	14	4	15	7	8	10	34	31	37	38	40	38	0.182822	0.411765
I	11998781	12000232	9	12	9	12	14	12	27	27	30	26	30	28	0.437807	0.333333
I	12569518	12570084	4	0	0	0	2	3	88	47	86	52	77	109	0.909968	0.0454545
I	12742414	12743678	1	1	4	3	1	2	666	398	821	600	736	864	0.743866	0.0015015
I	12878639	12879593	8	4	9	5	13	9	154	89	190	139	161	200	0.778116	0.0519481
I	13366661	13366886	4	1	3	4	3	2	244	126	247	201	195	264	0.962801	0.0163934
I	13776989	13777304	0	3	10	8	8	8	75	50	119	93	99	127	0.430872	0
I	13784402	13784625	2	0	7	0	4	1	189	87	194	157	149	189	0.405167	0.010582
I	14066289	14066546	2	3	1	0	1	3	22	18	27	14	28	27	0.596659	0.0909091
I	14427069	14429010	18	5	14	6	14	15	230	126	250	171	233	301	0.384992	0.0782609
I	14585522	14587139	5	2	2	2	4	1	244	164	255	223	225	291	0.49923	0.0204918
I	14602064	14604138	4	2	3	7	5	6	233	159	271	225	220	286	0.199365	0.0171674
I	14622828	14624420	2	5	1	3	0	2	263	185	338	227	327	402	0.374049	0.00760456
I	14848071	14848454	3	0	5	3	2	4	58	40	68	65	67	64	0.854309	0.0517241
I	15064305	15064440	4	0	0	3	5	3	6840	6122	6275	6826	7345	7165	0.191583	0.000584795
I	15064311	15064447	7	1	2	0	6	6	3963	3341	3704	4027	4346	4294	0.988335	0.00176634
II	457582	457884	3	1	4	1	3	4	114	63	119	87	97	134	0.868807	0.0263158
II	560636	561091	0	2	1	4	0	1	5	5	4	6	5	5	0.812956	0
II	1495641	1496687	0	1	1	2	0	2	369	232	464	347	398	431	0.68451	0
II	2179357	2179743	0	3	4	1	5	5	64	41	87	59	71	91	0.644113	0
II	2233540	2235852	4	3	1	2	1	1	526	385	683	466	579	741	0.236543	0.00760456
II	2246478	2246958	7	7	5	6	5	6	123	75	150	144	99	156	0.464598	0.0569106
II	2509524	2509859	6	7	7	5	8	14	248	137	321	241	253	290	0.567252	0.0241935
II	3497404	3497723	7	3	2	5	6	3	337	188	392	273	289	407	0.844537	0.0207715
II	4012450	4013218	0	0	6	1	4	1	25	17	26	25	29	33	0.621365	0
II	4957829	4958473	2	1	7	2	1	3	178	111	206	154	199	250	0.192302	0.011236
II	5183688	5184600	2	3	3	9	2	4	92	58	111	104	109	135	0.598345	0.0217391
II	6958952	6959421	1	0	2	5	1	6	230	150	325	239	221	319	0.0784988	0.00434783
II	9304086	9304822	0	1	4	3	2	0	63	49	94	91	78	102	0.590194	0
II	9746717	9747033	4	1	3	3	0	2	326	211	384	311	350	403	0.317871	0.0122699
II	10993895	10996274	2	0	3	0	0	6	97	70	111	93	120	133	0.677217	0.0206186
II	12675856	12676189	2	0	5	1	1	1	489	329	640	507	504	614	0.22338	0.00408998
II	12721100	12721982	12	8	11	15	11	6	219	107	229	164	154	196	0.670494	0.0547945
II	13023652	13025838	0	0	1	3	7	1	67	39	71	59	68	81	0.0777412	0
II	14870698	14871104	13	4	8	8	12	11	125	63	114	103	107	135	0.819096	0.104
II	15112168	15112626	9	5	12	13	13	11	247	136	286	199	203	237	0.139218	0.0364372
III	81425	83558	5	1	9	3	9	8	236	145	259	245	235	299	0.87891	0.0211864
III	187794	188131	1	2	0	4	4	5	341	200	362	311	294	380	0.0498982	0.00293255
III	261125	261389	9	4	4	1	2	4	518	363	643	462	501	608	0.0616493	0.0173745
III	305648	306687	3	2	1	2	2	4	61	37	75	56	52	79	0.789847	0.0491803
III	368305	381298	1	0	7	0	4	1	16	9	23	11	21	20	0.428353	0.0625
III	646754	648267	2	2	4	5	7	5	88	50	100	95	85	93	0.224714	0.0227273
III	730592	731804	7	5	10	4	13	13	95	59	148	113	114	133	0.711774	0.0736842
III	834305	835213	14	9	22	14	24	22	284	227	357	290	336	368	0.488049	0.0492958
III	987252	987521	2	2	6	2	2	2	50	30	70	44	54	64	0.317002	0.04
III	1074180	1076555	28	12	28	13	15	29	228	120	252	200	203	292	0.0859542	0.122807
III	1082994	1084461	2	0	2	7	3	4	73	47	102	62	85	97	0.0716889	0.0273973
III	1219387	1219667	1	4	2	1	3	2	44	34	50	47	46	75	0.426035	0.0227273
III	1512881	1513135	1	2	0	3	0	3	329	214	388	300	342	424	0.60709	0.00303951
III	1675433	1675692	11	6	14	16	14	21	33	25	54	45	35	40	0.120713	0.333333
III	1692171	1692900	8	7	8	5	2	6	9	8	11	3	4	6	0.541407	0.888889
III	1814397	1815568	7	1	5	3	4	5	55	50	81	63	67	75	0.664696	0.127273
III	1870253	1870709	1	0	1	0	5	0	269	139	291	214	236	295	0.619106	0.00371747
III	1927677	1929473	0	2	8	3	7	2	132	71	136	118	130	151	0.91643	0
III	1929106	1929473	0	2	5	2	0	2	172	91	197	158	171	200	0.313309	0
III	1947644	1948055	5	1	5	1	5	3	380	209	426	316	359	424	0.554286	0.0131579
III	2178449	2179008	5	4	13	15	8	11	366	228	444	333	365	445	0.256386	0.0136612
III	2199978	2202981	4	7	2	4	6	4	194	112	239	190	189	226	0.924725	0.0206186
III	2479489	2480039	7	1	7	4	2	5	205	82	204	154	142	176	0.557287	0.0341463
III	2482737	2483120	9	15	18	17	15	12	203	109	214	160	190	200	0.986858	0.044335
III	2483769	2484286	4	0	2	2	0	3	152	74	172	128	158	169	0.607744	0.0263158
III	2487769	2489143	4	4	6	5	8	2	332	195	389	297	281	360	0.922078	0.0120482
III	2681998	2682228	4	3	3	4	2	3	189	99	218	160	196	231	0.572316	0.021164
III	3061745	3062885	6	2	8	3	5	18	60	28	65	34	61	73	0.37599	0.1
III	3061813	3062885	5	0	3	0	4	3	73	27	70	41	70	94	0.529037	0.0684932
III	3068672	3068713	7	11	14	6	7	3	7455	7219	7321	7411	7563	7517	0.0319141	0.000938967
III	3088311	3088585	0	1	5	2	7	5	77	35	86	67	64	88	0.197596	0
III	3113771	3114043	9	9	10	9	15	7	288	133	261	221	239	289	0.962497	0.03125
III	3299377	3299868	16	21	37	18	27	30	174	103	172	133	161	173	0.926779	0.091954
III	5146015	5149578	1	1	5	2	1	1	242	121	264	180	195	255	0.462784	0.00413223
III	5148594	5149578	8	0	5	6	5	10	193	112	220	163	205	233	0.406962	0.0414508
III	5236892	5237473	7	6	4	10	10	16	80	42	77	53	81	81	0.0391356	0.0875
III	6172544	6172636	3	4	9	5	6	8	688	397	722	594	610	781	0.867092	0.00436047
III	6591706	6592175	2	4	4	0	7	4	148	73	181	134	153	202	0.755596	0.0135135
III	8014408	8015032	1	2	2	4	2	3	274	157	310	251	279	363	0.631506	0.00364964
III	8446451	8446516	4	0	6	1	1	5	1439	940	1750	1462	1521	1913	0.30191	0.00277971
III	8495018	8498559	2	1	4	5	2	2	134	70	134	127	135	151	0.966805	0.0149254
III	8774312	8775954	9	1	6	4	4	7	473	260	501	373	425	567	0.640027	0.0190275
III	8907593	8909355	1	0	1	1	1	4	201	123	214	172	173	228	0.340325	0.00497512
III	9082019	9082057	4	0	1	1	0	7	7364	6855	7305	7164	7484	7492	0.756256	0.000543183
III	9799107	9799423	2	1	9	1	0	0	210	102	209	191	213	232	0.0241413	0.00952381
III	10329158	10329547	4	3	3	4	4	1	154	96	175	136	163	177	0.633577	0.025974
III	11688126	11688336	5	1	7	5	3	5	145	102	144	143	133	151	0.807007	0.0344828
III	11688132	11688336	12	5	19	8	19	7	193	145	217	194	207	217	0.601471	0.0621762
III	12329464	12329812	9	7	13	15	11	17	83	42	106	68	86	86	0.187847	0.108434
III	12329464	12330872	8	4	7	6	4	6	61	40	73	45	67	67	0.596465	0.131148
III	12631927	12634929	3	0	3	1	2	5	206	123	270	205	208	276	0.893338	0.0145631
III	12635548	12635860	7	0	6	4	4	1	192	128	272	186	208	265	0.332962	0.0364583
III	13168013	13169155	0	0	4	0	5	3	575	343	712	563	591	704	0.503641	0
III	13168868	13169155	3	0	2	2	2	1	552	307	603	505	543	665	0.752183	0.00543478
III	13510009	13510551	7	2	2	5	7	1	318	193	397	282	329	364	0.910758	0.0220126
IV	677611	678469	8	3	3	4	5	10	5	6	7	4	10	9	0.977516	1.6
IV	1146606	1146796	1	4	4	1	1	2	64	50	82	75	85	73	0.134596	0.015625
IV	1187801	1191074	5	8	8	4	5	11	210	113	185	165	197	250	0.44256	0.0238095
IV	1572113	1572465	1	0	3	2	2	3	300	218	381	263	302	453	0.636817	0.00333333
IV	1731157	1731506	2	0	7	4	1	4	126	86	154	140	140	161	0.653053	0.015873
IV	1860836	1865469	6	0	0	1	5	3	599	368	710	568	594	642	0.5736	0.0100167
IV	1933690	1938199	8	4	5	8	7	4	135	65	177	131	140	199	0.692913	0.0592593
IV	1965858	1966436	4	3	3	3	2	1	261	173	318	212	261	290	0.377395	0.0153257
IV	2227080	2227474	0	1	2	2	1	6	168	108	201	162	211	223	0.340098	0
IV	2272928	2273456	0	0	5	1	2	0	102	57	104	95	113	123	0.340256	0
IV	2278892	2279181	7	1	10	10	5	7	17	18	14	15	20	7	0.403051	0.411765
IV	2390821	2391249	2	2	2	1	2	4	113	69	141	106	97	102	0.726993	0.0176991
IV	2390821	2393358	4	0	5	6	2	6	107	54	110	80	90	109	0.405894	0.0373832
IV	2515057	2515385	20	2	6	9	7	6	325	217	364	306	328	423	0.655625	0.0615385
IV	3870642	3871439	4	4	1	10	1	4	10	23	28	30	21	28	0.719222	0.4
IV	8235825	8236591	9	8	3	4	3	8	164	111	152	162	178	198	0.136468	0.054878
IV	8287824	8287914	6	4	6	2	13	1	2824	1506	3219	2355	2689	3405	0.516692	0.00212465
IV	10217201	10217254	10	12	23	15	9	14	7111	6848	7022	6952	7055	7130	0.531085	0.00140627
IV	10217201	10217254	3	1	8	4	3	6	7111	6848	7022	6952	7055	7130	0.872027	0.000421882
IV	11275681	11276616	12	1	9	7	8	5	18	9	15	14	9	19	0.817842	0.666667
IV	11722520	11723085	3	0	2	2	3	1	148	95	154	158	146	171	0.900181	0.0202703
IV	12550448	12551499	2	0	4	0	7	0	28	18	30	22	21	30	0.965608	0.0714286
IV	13014614	13015115	5	0	9	2	6	3	14	5	19	18	19	19	0.162095	0.357143
IV	13023834	13024618	4	2	2	3	5	7	12	10	15	12	14	23	0.629471	0.333333
IV	13236374	13236433	1	0	1	1	4	3	504	302	592	470	441	616	0.180085	0.00198413
IV	13485527	13486992	1	0	2	0	4	0	418	240	472	342	338	434	0.762615	0.00239234
IV	13702618	13703156	2	0	4	2	3	2	31	27	53	31	32	37	0.661709	0.0645161
IV	15461285	15467732	5	2	5	8	6	3	255	163	251	208	244	291	0.595782	0.0196078
IV	16944084	16944254	0	3	0	0	1	4	270	130	267	199	227	302	0.757208	0
IV	17098592	17099454	11	7	14	5	13	11	297	159	344	218	283	327	0.619049	0.037037
MtDNA	8243	8343	1	3	2	2	3	0	7191	6645	7168	6950	7256	7372	0.765709	0.000139063
MtDNA	8752	8850	2	2	3	10	4	2	7184	6976	7094	7084	7274	7333	0.168839	0.000278396
MtDNA	8815	8928	4	0	4	7	4	6	7279	5495	7165	6050	7204	7367	0.125809	0.000549526
V	954536	955015	3	0	0	7	1	0	354	237	392	293	393	469	0.686219	0.00847458
V	958605	959016	11	6	9	19	17	19	308	215	375	354	392	432	0.0636755	0.0357143
V	1819941	1820415	2	0	5	6	2	3	487	240	546	426	456	570	0.620547	0.00410678
V	2685723	2687035	4	3	9	2	6	5	134	77	150	97	148	136	0.514668	0.0298507
V	4521760	4522591	2	1	2	6	4	7	51	39	48	50	57	70	0.110805	0.0392157
V	4571729	4572388	76	44	76	58	76	113	188	109	189	154	165	219	0.265758	0.404255
V	8461540	8461605	0	1	4	4	1	3	501	306	608	500	511	651	0.734391	0
V	8607800	8608874	1	1	1	3	3	4	123	89	150	126	115	179	0.196826	0.00813008
V	11175938	11176723	0	1	1	1	8	2	19	14	34	11	18	22	0.0446349	0
V	11536056	11536696	4	2	6	6	2	10	25	22	28	24	37	33	0.765568	0.16
V	14115458	14116680	0	1	3	5	2	2	111	83	132	111	120	158	0.445984	0
V	14687846	14687914	24	8	19	9	15	28	6636	4947	6547	6384	6728	7093	0.710848	0.00361664
V	14687849	14687914	15	5	9	9	13	11	6618	4986	6513	6380	6699	7048	0.957781	0.00226655
V	18458900	18460719	2	1	2	0	1	2	87	36	84	71	71	78	0.522923	0.0229885
V	18688263	18688504	1	2	4	1	1	1	33	30	43	34	44	45	0.208235	0.030303
V	18841199	18841813	4	1	5	1	3	3	31	19	36	29	34	46	0.259005	0.129032
V	18956130	18956410	5	1	7	6	19	15	89	53	115	87	97	124	0.0238734	0.0561798
V	19674845	19676235	3	3	4	6	3	0	158	112	194	136	161	197	0.610274	0.0189873
V	19828814	19829294	2	0	4	1	1	1	19	12	19	19	25	27	0.170585	0.105263
V	19892170	19892667	4	3	3	4	5	1	169	94	146	144	139	174	0.780478	0.0236686
V	19905104	19906085	2	1	5	5	1	1	468	232	493	409	431	512	0.615143	0.0042735
V	19905104	19907434	7	7	21	8	11	6	267	128	290	226	245	304	0.219672	0.0262172
V	19905983	19906483	10	4	22	12	13	18	403	235	440	342	384	451	0.727303	0.0248139
V	19906327	19907434	7	2	9	12	2	11	336	185	365	314	296	355	0.514356	0.0208333
V	20103207	20103433	9	2	9	9	2	7	662	405	766	628	630	667	0.644683	0.0135952
X	344166	345275	15	5	14	4	10	9	30	16	26	26	19	20	0.414409	0.5
X	422309	422362	6	6	3	4	1	5	7290	6606	7312	7003	7216	7369	0.344005	0.000823045
X	7940884	7944557	3	5	3	0	1	6	260	141	302	166	234	231	0.53127	0.0115385
X	9109918	9110682	2	0	5	1	4	5	44	28	50	36	53	64	0.93451	0.0454545
X	9496541	9498202	4	1	4	3	1	9	21	15	26	20	25	33	0.889371	0.190476
X	9510525	9511162	6	2	18	3	6	15	90	63	128	98	122	134	0.469316	0.0666667
X	10304761	10304820	5	3	2	0	1	1	1034	477	1006	606	1001	1100	0.0387704	0.00483559
X	10775830	10778540	9	4	7	2	6	5	109	59	117	75	96	118	0.258584	0.0825688
			1051	579	1244	941	1092	1224

### Sheet: rnp-6(G281D)|rnp-6(E161K,G281D)
Chr	Start	End	S_019.rnp-6(G281D).REP_1.Chimeric.out.junction	S_020.rnp-6(G281D).REP_2.Chimeric.out.junction	S_021.rnp-6(G281D).REP_3.Chimeric.out.junction	S_022.rnp-6(E161K,G281D).REP_1.Chimeric.out.junction	S_023.rnp-6(E161K,G281D).REP_2.Chimeric.out.junction	S_024.rnp-6(E161K,G281D).REP_3.Chimeric.out.junction	S_019.rnp-6(G281D).REP_1.Chimeric.out.junction	S_020.rnp-6(G281D).REP_2.Chimeric.out.junction	S_021.rnp-6(G281D).REP_3.Chimeric.out.junction	S_022.rnp-6(E161K,G281D).REP_1.Chimeric.out.junction	S_023.rnp-6(E161K,G281D).REP_2.Chimeric.out.junction	S_024.rnp-6(E161K,G281D).REP_3.Chimeric.out.junction	bbtest_linear$p.value
I	59045	60236	3	1	4	2	10	7	2	3	1	3	5	8	0.632269
I	459569	460062	3	4	7	2	9	1	359	374	359	380	337	412	0.615659
I	865731	866858	4	2	0	0	1	4	310	384	346	327	297	396	0.840116
I	952677	953092	3	4	7	6	0	2	29	31	24	24	19	29	0.499481
I	1420211	1421308	20	2	9	8	8	18	847	974	971	951	932	1075	0.744598
I	1524298	1524643	37	41	51	9	8	16	182	160	167	144	161	176	0.000155032
I	1793254	1795453	0	5	2	1	0	7	59	73	65	49	62	63	0.787934
I	1817301	1817612	10	1	13	11	4	1	18	15	20	8	2	4	0.0482902
I	1999953	2001193	3	16	4	6	11	2	52	71	56	49	41	41	0.662459
I	2035684	2036009	43	48	53	42	32	61	36	28	46	51	47	57	0.0251658
I	2173754	2174022	11	4	13	2	1	5	186	212	205	211	173	244	0.0182944
I	2173754	2174984	8	14	8	9	20	18	166	207	202	198	175	206	0.128469
I	2478228	2478800	14	9	6	7	7	9	294	283	277	297	298	320	0.301113
I	3253863	3254447	5	9	8	8	1	3	290	332	329	341	349	362	0.0788786
I	3598620	3598974	7	18	13	6	4	11	250	274	289	246	259	281	0.0872953
I	4055391	4057244	0	0	4	7	7	0	110	134	149	106	119	110	0.128912
I	4605655	4607124	7	11	7	4	0	3	179	199	221	204	226	228	0.0069284
I	4830135	4831512	4	4	3	1	3	4	417	466	415	460	417	556	0.39875
I	4934259	4935423	2	1	1	4	2	4	78	74	81	78	66	72	0.136796
I	6377543	6378704	18	34	26	14	25	24	103	158	111	115	108	120	0.496293
I	9548228	9548663	13	9	4	6	4	7	414	481	464	347	317	389	0.690772
I	10804715	10805444	1	1	1	0	6	3	333	412	361	352	307	354	0.159832
I	10977650	10978056	4	6	4	6	8	4	194	236	266	259	264	274	0.818341
I	11217893	11219251	2	6	5	3	4	1	119	132	129	122	138	164	0.219256
I	11384085	11384364	27	41	35	17	15	15	168	177	204	192	167	192	0.000952778
I	11574158	11575702	14	14	15	12	9	1	276	331	274	346	307	377	0.0349271
I	11928718	11929509	11	10	7	13	17	11	36	39	38	38	37	40	0.214716
I	11998781	12000232	16	11	10	10	9	13	26	25	30	30	24	30	0.542218
I	12569518	12570084	9	4	8	1	2	4	105	145	141	89	81	99	0.180104
I	12742414	12743678	2	3	3	5	3	5	750	795	796	782	731	958	0.410811
I	12878639	12879593	8	21	9	7	6	12	150	191	165	168	155	174	0.192994
I	13366661	13366886	13	10	13	7	6	4	221	253	234	247	210	220	0.0227158
I	13776989	13777304	18	12	11	8	11	11	132	116	134	119	116	122	0.361166
I	13784402	13784625	5	4	8	1	0	3	183	203	176	183	169	187	0.0213193
I	14066289	14066546	7	8	9	1	7	2	15	20	26	31	14	21	0.0933477
I	14427069	14429010	5	2	4	18	8	18	245	286	265	274	232	278	0.00181908
I	14585522	14587139	7	7	4	7	2	7	226	245	249	277	246	278	0.519018
I	14602064	14604138	5	5	4	2	2	5	246	249	226	258	258	266	0.255114
I	14622828	14624420	0	6	10	0	2	2	307	335	316	260	258	325	0.244419
I	14848071	14848454	1	3	4	1	1	5	67	83	75	54	66	67	0.841477
I	15064305	15064440	6	5	0	1	1	4	7167	7290	7229	7082	6032	7318	0.421315
I	15064311	15064447	12	5	7	8	3	3	4030	4174	4193	4144	3704	4493	0.169525
II	457582	457884	5	3	5	0	2	4	130	107	152	116	129	127	0.201265
II	560636	561091	2	6	1	6	0	3	7	10	6	11	7	7	0.867592
II	1495641	1496687	9	2	6	4	0	3	434	438	414	412	352	456	0.127672
II	2179357	2179743	6	3	2	0	3	2	109	119	114	73	66	83	0.77658
II	2233540	2235852	2	4	6	1	1	4	485	629	569	612	601	808	0.0945593
II	2246478	2246958	17	10	19	5	4	5	133	138	147	146	107	156	0.0020893
II	2509524	2509859	17	8	17	5	4	17	299	291	288	283	254	261	0.289428
II	3497404	3497723	4	3	7	1	1	2	324	372	396	337	305	338	0.0715506
II	4012450	4013218	4	2	3	2	0	2	37	26	31	25	25	28	0.475853
II	4957829	4958473	3	8	1	3	1	7	163	195	172	170	159	227	0.756196
II	5183688	5184600	4	0	4	2	4	0	125	129	121	94	84	141	0.963527
II	6958952	6959421	1	4	3	0	0	2	241	274	258	293	238	260	0.11969
II	9304086	9304822	3	6	4	4	7	2	63	85	84	85	74	94	0.812392
II	9746717	9747033	0	5	6	2	0	1	321	377	317	364	297	383	0.100552
II	10993895	10996274	4	1	4	0	3	2	82	107	91	99	93	113	0.28461
II	12675856	12676189	3	2	4	0	0	4	533	586	540	557	495	611	0.247779
II	12721100	12721982	28	20	27	9	13	9	186	231	210	212	185	190	0.00469002
II	13023652	13025838	0	5	4	1	1	1	43	76	73	65	47	87	0.141512
II	14870698	14871104	9	11	12	3	14	15	105	133	108	120	118	150	0.6471
II	15112168	15112626	10	7	7	5	12	9	219	248	241	238	243	310	0.885028
III	81425	83558	18	5	15	2	3	5	222	279	267	265	251	292	0.0286509
III	187794	188131	4	2	3	2	2	1	312	408	398	362	365	410	0.35199
III	261125	261389	0	7	8	5	4	1	562	595	578	601	580	670	0.535134
III	305648	306687	2	4	7	4	2	2	66	43	45	58	60	66	0.169912
III	368305	381298	1	0	4	1	5	5	18	13	15	18	20	14	0.364353
III	646754	648267	0	8	4	4	5	5	96	96	89	93	84	110	0.77485
III	730592	731804	8	6	9	9	14	13	84	84	97	109	134	129	0.80258
III	834305	835213	32	59	56	16	13	18	359	377	378	308	247	345	0.00175197
III	987252	987521	10	15	22	3	2	1	58	68	60	63	56	54	0.000729808
III	1074180	1076555	31	21	33	18	21	26	240	253	249	264	201	272	0.147881
III	1082994	1084461	3	3	8	3	10	6	73	69	72	81	70	79	0.580061
III	1219387	1219667	9	10	11	2	5	3	51	67	64	44	67	65	0.00645607
III	1512881	1513135	10	4	7	2	2	3	387	398	437	321	331	386	0.052549
III	1675433	1675692	50	42	58	21	10	9	50	66	56	33	32	41	0.0137715
III	1692171	1692900	9	8	7	9	9	3	8	13	7	4	9	4	0.358278
III	1814397	1815568	1	3	2	6	0	4	73	83	90	71	64	87	0.284402
III	1870253	1870709	2	5	4	2	0	3	240	256	322	286	257	317	0.163045
III	1927677	1929473	5	3	1	0	2	4	134	148	129	138	143	157	0.428599
III	1929106	1929473	10	2	4	9	3	2	185	208	168	187	171	194	0.839131
III	1947644	1948055	6	5	1	4	1	5	338	410	420	420	388	484	0.521407
III	2178449	2179008	6	6	13	9	13	8	383	431	373	440	372	479	0.759444
III	2199978	2202981	5	2	6	9	7	3	203	179	192	190	218	208	0.455402
III	2479489	2480039	13	6	9	11	11	13	147	198	167	198	163	213	0.720152
III	2482737	2483120	15	30	26	19	14	21	179	217	187	208	223	256	0.030775
III	2483769	2484286	0	5	1	6	3	4	145	168	134	159	180	176	0.295923
III	2487769	2489143	7	1	7	6	3	7	298	341	347	379	354	409	0.779895
III	2681998	2682228	4	2	2	5	5	5	270	254	284	222	197	180	0.0368643
III	3061745	3062885	4	7	11	3	3	12	65	74	69	51	76	66	0.73416
III	3061813	3062885	1	1	2	0	5	0	69	88	91	70	62	81	0.72751
III	3068672	3068713	15	3	12	10	12	15	7457	7548	7452	7463	7506	7437	0.432379
III	3088311	3088585	7	9	4	3	1	3	80	71	75	106	71	73	0.0168944
III	3113771	3114043	27	34	32	10	13	9	247	307	274	254	255	267	0.00021217
III	3299377	3299868	39	24	29	30	34	23	178	178	188	170	179	184	0.832685
III	5146015	5149578	5	0	1	1	3	4	200	38	41	256	265	273	0.0702837
III	5148594	5149578	10	13	8	4	3	7	198	36	35	208	221	249	0.0246008
III	5236892	5237473	10	11	10	12	15	12	70	76	61	83	89	86	0.971371
III	6172544	6172636	3	2	7	9	2	14	711	791	801	705	726	849	0.187054
III	6591706	6592175	4	1	2	5	4	2	189	194	189	171	159	187	0.291905
III	8014408	8015032	5	3	5	2	1	3	311	342	376	330	306	342	0.202217
III	8446451	8446516	1	0	1	2	1	0	1437	1583	1501	1645	1560	1907	0.921922
III	8495018	8498559	5	1	4	3	4	4	138	170	147	133	126	167	0.720261
III	8774312	8775954	10	8	14	3	14	23	523	567	565	536	497	599	0.786623
III	8907593	8909355	2	2	7	4	0	1	174	185	217	214	199	225	0.148716
III	9082019	9082057	5	1	3	0	3	1	7412	7557	7479	7338	7267	7377	0.269521
III	9799107	9799423	0	0	6	1	0	4	201	236	263	197	218	261	0.994352
III	10329158	10329547	6	15	17	3	5	5	197	198	199	163	137	169	0.0499671
III	11688126	11688336	4	4	6	3	2	4	142	133	122	140	115	165	0.287606
III	11688132	11688336	9	6	16	20	14	11	196	185	179	205	165	237	0.337552
III	12329464	12329812	24	35	38	11	9	10	127	145	117	84	84	89	0.00569213
III	12329464	12330872	13	16	12	2	8	4	87	84	99	59	61	64	0.0522549
III	12631927	12634929	6	0	0	0	0	4	206	278	254	244	228	266	0.847679
III	12635548	12635860	8	7	5	2	9	7	212	247	234	230	204	244	0.821635
III	13168013	13169155	1	2	5	6	4	3	579	634	650	708	636	784	0.536044
III	13168868	13169155	2	5	4	3	1	6	611	669	633	623	598	723	0.815407
III	13510009	13510551	7	8	12	1	3	5	315	317	353	344	334	400	0.00492833
IV	677611	678469	13	10	12	10	8	12	10	8	12	4	5	9	0.330344
IV	1146606	1146796	6	6	14	2	0	1	69	80	85	109	89	105	0.000952758
IV	1187801	1191074	5	23	14	4	9	6	184	227	208	181	189	223	0.103786
IV	1572113	1572465	8	3	9	4	7	6	290	388	330	355	317	401	0.512083
IV	1731157	1731506	4	3	4	4	7	6	150	136	132	138	141	163	0.393784
IV	1860836	1865469	0	1	0	1	2	4	633	672	620	664	632	731	0.125575
IV	1933690	1938199	4	4	13	6	8	13	124	164	145	137	119	171	0.423397
IV	1965858	1966436	3	6	7	2	4	1	257	324	300	246	246	282	0.183989
IV	2227080	2227474	6	0	4	3	7	1	178	209	201	190	173	222	0.850348
IV	2272928	2273456	4	5	5	1	7	5	107	137	111	105	109	120	0.999225
IV	2278892	2279181	7	14	11	4	11	7	23	26	21	13	15	13	0.545098
IV	2390821	2391249	1	6	8	8	6	4	95	113	100	120	110	103	0.817884
IV	2390821	2393358	4	1	3	2	1	3	100	82	101	83	99	85	0.755062
IV	2515057	2515385	17	19	11	12	9	6	308	383	317	395	311	442	0.0166276
IV	3870642	3871439	1	4	7	4	3	4	22	23	37	16	18	25	0.525289
IV	8235825	8236591	7	5	3	7	4	7	173	154	182	176	137	178	0.560752
IV	8287824	8287914	8	2	4	5	8	14	2366	2604	2703	3133	3108	3342	0.325968
IV	10217201	10217254	20	9	13	5	11	12	7078	7093	7065	6955	7080	7057	0.178156
IV	10217201	10217254	2	1	2	1	4	1	7078	7093	7065	6955	7080	7057	0.799343
IV	11275681	11276616	5	10	6	5	10	3	12	21	16	17	13	11	0.902824
IV	11722520	11723085	7	0	4	6	3	2	159	175	168	139	147	172	0.763904
IV	12550448	12551499	1	9	0	1	1	3	41	43	40	33	25	39	0.935126
IV	13014614	13015115	10	8	5	9	8	10	17	15	12	16	8	19	0.6282
IV	13023834	13024618	5	1	2	2	1	1	19	9	11	12	12	17	0.341306
IV	13236374	13236433	3	3	1	3	5	5	477	539	527	568	591	671	0.455052
IV	13485527	13486992	4	5	1	1	2	1	395	461	436	408	437	495	0.153499
IV	13702618	13703156	10	6	3	1	0	1	51	42	41	27	22	41	0.0215733
IV	15461285	15467732	1	5	1	1	4	5	252	288	233	260	230	317	0.603338
IV	16944084	16944254	1	4	7	1	3	1	250	240	260	264	219	268	0.163388
IV	17098592	17099454	20	22	22	23	9	10	354	417	387	320	306	342	0.291786
MtDNA	8243	8343	1	4	1	5	7	4	7410	7534	7492	7222	7254	7283	0.0472558
MtDNA	8752	8850	9	3	3	4	1	10	7358	7435	7379	7232	7238	7355	0.952235
MtDNA	8815	8928	2	4	5	8	5	2	7404	7557	7490	7227	7270	7369	0.436463
V	954536	955015	4	8	1	3	0	1	424	450	425	384	311	448	0.166271
V	958605	959016	5	6	9	10	9	4	386	418	392	388	356	382	0.526775
V	1819941	1820415	5	4	2	4	4	1	464	533	518	540	526	657	0.473233
V	2685723	2687035	8	6	11	4	1	4	169	154	189	136	138	150	0.0523434
V	4521760	4522591	5	4	11	9	3	3	49	54	53	49	43	56	0.564579
V	4571729	4572388	97	91	116	76	77	92	168	200	202	170	212	194	0.0471508
V	8461540	8461605	0	0	4	2	3	3	586	710	653	642	580	670	0.313865
V	8607800	8608874	8	2	2	2	6	1	124	165	145	143	114	169	0.739821
V	11175938	11176723	4	1	2	3	4	4	13	18	16	28	23	23	0.796386
V	11536056	11536696	11	17	7	3	3	12	31	42	30	26	22	25	0.422471
V	14115458	14116680	4	5	2	0	0	3	129	133	130	123	91	146	0.108241
V	14687846	14687914	10	13	22	17	15	15	6682	6958	6748	6691	6702	6920	0.825194
V	14687849	14687914	8	14	8	5	8	10	6653	6933	6714	6657	6669	6871	0.374039
V	18458900	18460719	4	7	3	6	2	1	79	73	81	97	94	104	0.127712
V	18688263	18688504	1	1	4	3	1	5	46	32	46	52	62	38	0.853875
V	18841199	18841813	6	4	4	2	3	5	42	47	37	50	34	52	0.373085
V	18956130	18956410	4	7	2	7	14	21	60	60	63	109	100	116	0.219695
V	19674845	19676235	3	5	5	2	2	6	168	175	134	181	153	177	0.464076
V	19828814	19829294	2	4	8	1	4	2	31	37	47	29	22	14	0.925729
V	19892170	19892667	5	3	6	7	3	6	154	159	147	174	124	179	0.825576
V	19905104	19906085	4	4	4	2	1	0	484	564	504	533	482	569	0.0418331
V	19905104	19907434	15	14	14	13	5	12	258	299	314	282	281	312	0.146023
V	19905983	19906483	23	19	24	3	8	12	431	524	504	452	421	501	0.00293633
V	19906327	19907434	8	17	9	10	6	11	328	395	354	371	358	409	0.286859
V	20103207	20103433	8	13	9	6	12	7	623	695	677	728	709	833	0.255911
X	344166	345275	7	10	1	4	8	13	24	20	24	20	14	27	0.312259
X	422309	422362	3	2	2	4	2	2	7274	7433	7425	7209	7319	7177	0.79374
X	7940884	7944557	1	3	2	4	4	4	232	243	224	218	218	248	0.202978
X	9109918	9110682	5	5	5	0	1	1	49	77	48	38	45	63	0.0208408
X	9496541	9498202	5	6	10	2	3	4	25	19	40	25	18	25	0.208891
X	9510525	9511162	7	2	3	19	18	11	129	117	125	84	93	130	0.00441542
X	10304761	10304820	1	0	2	3	8	4	1265	1194	1430	1076	1064	1028	0.00792985
X	10775830	10778540	10	11	11	6	4	9	102	128	121	91	89	111	0.32491
			1503	1527	1687	1073	1108	1270							median
															mean
