## Supplemental Table 14 for "Decreased spliceosome fidelity inhibits mTOR signalling and promotes longevity via an intron retention event"

### Sheet: Sheet1
Intron location	ID	gene name	function
IV:3012820:3013849	WBGene00021869	vrp-1	Vitellogenin
II:10850004:10855503	WBGene00010910	M106.2
X:13095236:13097543	WBGene00011000	R03G8.6	Aminopeptidase
V:26381:28381	WBGene00001177	egl-8	phosphatidylinositol phospholipase C
I:10152138:10152969	WBGene00008886	F16C3.2
X:6655618:6656112	WBGene00016975	nhr-173	hepatocyte nuclear factor 4
II:11759075:11759183	WBGene00009691	F44E5.4
II:12520374:12522490	WBGene00044032	ceh-99	Homeobox
II:4309805:4309847	WBGene00021797	plep-1	Plugged, major facilitator superfamily
II:5545404:5545619	WBGene00015894	acdh-2	acyl-CoA dehydrogenase
III:3486109:3488104	WBGene00007926	C34C12.7
II:9092151:9093626	WBGene00007421	C07H4.1
IV:12549034:12550447	WBGene00014081	ipmk-1	inositol polyphosphate multikinase)
II:6854150:6854189	WBGene00001023	dnj-5	DnaJ,prokaryotic heat shock protein
V:9146459:9146745	WBGene00006418	tag-38	Sphingosine Phosphate Lyase
IV:12527151:12527197	WBGene00009957	F53B2.8
II:86648:87265	WBGene00016809	C50D2.6
IV:17277308:17277505	WBGene00009156	clec-196	C-type lectin
II:8012958:8013407	WBGene00008436	DH11.2
III:6898344:6898885	WBGene00020315	T07E3.4
X:10058078:10058162	WBGene00013867	ZC373.2
II:9786053:9787161	WBGene00011676	cyp-13A2	cytochrome P450
IV:9443456:9443505	WBGene00009544	F38E11.9
IV:10406162:10406270	WBGene00001669	gpa-7	G protein subunit alpha
X:10250993:10251272	WBGene00007592	C14H10.2	Janus kinase
II:7024600:7024721	WBGene00016890	lst-5	Lateral Signaling Target
X:5037102:5037440	WBGene00022615	ZC449.5
IV:9803102:9803946	WBGene00001395	fat-3	fatty acid desaturase
III:9773159:9773330	WBGene00000366	cbp-1	CREB binding protein
IV:6023586:6023794	WBGene00004112	pqn-22	Prion-like-(Q/N-rich)-domain-bearing
II:11328512:11328729	WBGene00007041	tag-180	calcium voltage-gated channel auxiliary subunit
III:120776:121156	WBGene00016219	pals-24	Protein containing ALS2cr12 (ALS2CR12) signature
II:5545866:5546429	WBGene00015894	acdh-2	acyl-CoA dehydrogenase
IV:9378741:9378879	WBGene00007508	C10C5.4	Aminoacylase
V:10479651:10480234	WBGene00012532	crp-1	Cdc-42 GTPase
III:12107886:12108226	WBGene00013541	lonp-2	lon peptidase
I:10118211:10118306	WBGene00013702	Y106G6D.6
II:8596484:8596535	WBGene00009204	F28C6.4	phosphatidylinositol glycan anchor biosynthesi
IV:10255008:10255547	WBGene00000910	daf-14	Smad
I:10118406:10119039	WBGene00013702	Y106G6D.6
II:7402180:7402427	WBGene00003526	nas-7	Zinc
X:14538153:14538862	WBGene00011984	T24C2.5
II:8486674:8486716	WBGene00001523	gbh-2	Gamma Butyrobetaine Hydroxylase
III:6997897:7001495	WBGene00004182	prk-1	Pim, serine/threonine kinase
