## Supplemental Table 15 for "Decreased spliceosome fidelity inhibits mTOR signalling and promotes longevity via an intron retention event"

### Sheet: Sheet1
Table S15: Primer sequences used in this paper
RT-PCR primers
	egl-8f1	CGACATCGAACGTCACCAAC
	egl-8r1	acctcatgggtggcagaaag
	egl-8r2	GATCGATTCGATCCGTTGTTC
	tce1f1	ACCACGACAATAAATATGACCAG
	tce1r1	TCGACCACGTGCAGCTG
	tos-1SF	ATCTACGGATTCGAGTCGTCACCATC
	tos-1SR	GAAGAAATCTTCCAGTCCGAAGGG
PCR primers for RNAi plasmid cloning	rbm-39iF	cggaattcTTGGACGAATTGAGAAGATTG
	rbm-39iR	gcggtaccTCTGCCATATCCACCATATTG
	rnp-6iF	gaagatctAACCCCGTCAGAAAGTGGTG
	rnp-6iR	gcggtaccTCGGCATGATCAAATAAAATCTG
	rnp-6pF	gcaggtcgactctagTGTTACAATAGTCTTGCATTATGAGC
	rnp-6pR	ccattttttctaccgTTTAAAATGTCTGAAAATATGAAAAATG
	rnp-6bcDNAF	tgggtgaagaccagaaatatATGGAAGAAAACTCGGCAG
	rnp-6bcDNAF	aaacttactctgatgacagcggccgcTTATCCAGTATAATCGGCATG
	rgef-1pF	gcaggtcgactctagCGAGTCAACTGAAATCCGTTC
	rgef-1pR	ccattttttctaccgCGTCGTCGTCGTCGATGC
	rnp-6MuF	TTGAGAGTCGaCAAATGTGTAACTCCACCGGATG
	rnp-6MuR	ATATTGTCCTCCCAAATCGAAC
sgRNA synthesis primers
	dpy-10gRNA	TTCTAATACGACTCACTATAGCTACCATAGGCACCACGAGGTTTTAGAGCTAGA
	dpy-10ssOD	CACTTGAACTTCAATACGGCAAGATGAGAATGACTGGAAACCGTACCGCATGCGGTGCCTATGGTAGCGGAGCTTCACATGGCTTCAGACCAACAGCCTAT
	rnp-6gRNA	TTCTAATACGACTCACTATAGTATTTTCAGACATTTTAAAAGTTTTAGAGCTAGA
	rnp-6ssOD	ttttaaatcatttttcatattttcagacattttaaaATGtacccataTgatgtCccGgattacgctGAAGAAAACTCGGCAGACATCGAAAACAGaCCGGTGGCGGCATTTCGGCCGGCA
Genotype primers
	dh1127F	CATCAACGTCACCCAAATCAG
	dh1127R	GCACCTACCGGTGAGGAAC
	dh1183F	GATCAAAAGGAATTTGCTATGTGG
	dh1183R	cCGTAATCGTAGCGAATCCTC
	gk670228F	acggaagttttattacgaattgag
	gk670228R	tttacCTGAAATATTTCTTCGCATC
	gk454899F	GATCAAAAGGAATTTGCTATGTGG
	gk454899R	ACGCCACCGAACTATTCGCGctGC
	n488F	AAGTTGTCGTTCAAGCGGAG
	n488R1	aaacgatgaaggcacgaatg
	n488R2	ttgcagcccacaccttatg
	sy441F	GGTACATTATTCCCAAAATCATCT
	sy441R	ACCTCATCCACCAACGCAG
	mu86F1	atcatctatccccacacactgtc
	mu86F2	GGTACCAGGTATACAGAATAGGTGTG
	mu86R1	aatcgtgagaaatcgtttgaatc
	ok701F1	tcaagtgctcatatacgtattcgac
	ok701R1	TGAAACCTTCTCGAATCGATG
	ok701R2	cggaactgaagcgatcacac
