## Supplemental Table 16 for "Decreased spliceosome fidelity inhibits mTOR signalling and promotes longevity via an intron retention event"

### Sheet: life span
	Table S16: Life span experiments.
	Experiment	Genotype	Condition	Mean life	Median life	Maximal life	% mean lifespan extension (compared to control group)	P value	Total worms/	Figure
				span [days]	span [days]	span [days]			censored worms
	repeat #1	wt, control	20°C	19.0773	18	30	3	0.7178	135/5	Fig. 1b
		wt, rnp-6 oe	20°C	19.6082	21	26			135/35
		rnp-6(G281D), control	20°C	21.5363	21	32	-10	0.0008	135/46
		rnp-6(G281D), rnp-6 oe	20°C	19.3956	21	28			135/30
	repeat #2	wt, control	20°C	19.9115	20	29	-8	0.0101	135/40
		wt, rnp-6 oe	20°C	18.404	18	29			135/13
		rnp-6(G281D), control	20°C	22.3017	22	33	-15	0	135/88
		rnp-6(G281D), rnp-6 oe	20°C	19.0514	20	27			135/65
	repeat #3	wt, control	20°C	20.4711	22	33	4	0.1326	120/19
		wt, rnp-6 oe	20°C	21.3494	22	33			120/26
		rnp-6(G281D), control	20°C	24.9565	27	36	-17	0	120/16
		rnp-6(G281D), rnp-6 oe	20°C	20.6843	22	31			120/34
	repeat #1	wt, luciferase HT115_RNAi (D4 on)	20°C	21.4517	23	32			125/34	Fig. 1f
		wt, rnp-6 HT115_RNAi (D4 on)	20°C	23.9637	25	34	12	0.0002	125/42
	repeat #2	wt, luciferase HT115_RNAi (D4 on)	20°C	21.1006	20	27			125/27
		wt, rnp-6 HT115_RNAi (D4 on)	20°C	25.2078	27	34	19	0	125/30
	repeat #3	wt, luciferase OP50_RNAi (D4 on)	20°C	20.5	21	29			125/47
		wt, rnp-6 OP50_RNAi (D4 on)	20°C	23.2	23	34	13	0	125/9
	repeat #4	wt, luciferase OP50_RNAi (D4 on)	20°C	19	20	26			125/41
		wt, rnp-6 OP50_RNAi (D4 on)	20°C	21.2	22	26	11	0	125/27
	repeat #1	wt	20°C	16.2083	16	27	-5	0.285	125/21	Fig. 2f
		rbm-39(S294L)	20°C	15.4632	14	29			100/20
		rnp-6(G281D)	20°C	21.536	21	31	-15	0	125/42
		rnp-6;rbm-39	20°C	18.2845	19	27			100/19
	repeat #2	wt	20°C	16.4376	15	28	6	0.2825	125/58
		rbm-39(S294L)	20°C	17.3893	17	26			125/48
		rnp-6(G281D)	20°C	23.6405	24	32	-13	0	125/63
		rnp-6;rbm-39	20°C	20.5718	22	30			125/69
	repeat #3	wt	20°C	15.6336	15	24	-1	0.7408	125/23
		rbm-39(S294L)	20°C	15.4542	15	24			125/24
		rnp-6(G281D)	20°C	21.2781	22	32	-16	0.0001	125/29
		rnp-6;rbm-39	20°C	17.8595	18	31			125/35
	repeat #1	wt, luciferase RNAi	20°C	21.7316	20	32			150/52	Fig. 3a
		wt, egl-8 RNAi	20°C	23.6619	25	34	8	0.003	150/65
		rnp-6(G281D), luciferase RNAi	20°C	24.6265	26	33	13	0.0004	150/55
		rnp-6(G281D), egl-8 RNAi	20°C	23.4031	23	33	7	0.0404	150/63
	repeat #2	wt, luciferase RNAi	20°C	19.6469	19	30			125/50
		wt, egl-8 RNAi	20°C	23.3581	24	32	19	0.0001	125/78
		rnp-6(G281D), luciferase RNAi	20°C	23.5563	24	32	20	0.034	125/28
		rnp-6(G281D), egl-8 RNAi	20°C	24.0007	26	34	22	0.0345	125/38
	repeat #3	wt, luciferase RNAi	20°C	19.7909	21	30			125/37
		wt, egl-8 RNAi	20°C	25.4332	26	33	28	0	125/78
		rnp-6(G281D), luciferase RNAi	20°C	22.7898	23	33	15	0.0012	125/66
		rnp-6(G281D), egl-8 RNAi	20°C	22.1714	23	35	12	0.011	125/52
	repeat #1	wt	20°C	17.9837	17	33	21	0	150/26	Fig. 3b
		rnp-6(G281D)	20°C	21.7637	22	33			150/30
		egl-8(n488)	20°C	20.8198	22	31	3	0.4147	150/69
		rnp-6;egl-8	20°C	21.3819	22	33			150/90
	repeat #2	wt	20°C	19.1744	18	26			154/74
		rnp-6(G281D)	20°C	23	23	33	20	0	150/109
		egl-8(n488)	20°C	24.4967	26	35	26	0	150/14
		rnp-6;egl-8	20°C	23.7007	23	33	23	0	150/50
	repeat #3	wt	20°C	19.2451	19	26			150/48
		rnp-6(G281D)	20°C	21.975	21	28	14	0	150/110
		egl-8(n488)	20°C	24.1731	26	32	26	0	150/6
		rnp-6;egl-8	20°C	22.5035	23	32	17	0	150/31
	repeat #1	wt, control	20°C	18.6345	20	32	4	0.1653	150/18	Fig. 3g
		wt, unc-17::egl-8 overexpression	20°C	19.4984	20	32			150/26
		rnp-6(G281D), control	20°C	22.4939	25	36	-10	0.0047	150/32
		rnp-6(G281D), unc-17::egl-8 overexpression	20°C	20.2782	20	34			150/43
	repeat #2	wt, control	20°C	18.0085	18	29	1	0.8851	150/45
		wt, unc-17::egl-8 overexpression	20°C	18.2186	18	29			120/16
		rnp-6(G281D), control	20°C	25.1047	25	36	-10	0.0114	150/71
		rnp-6(G281D), unc-17::egl-8 overexpression	20°C	22.6799	22	36			150/41
	repeat #3	wt, control	20°C	18.7603	20	29	-2	0.3387	150/44
		wt, unc-17::egl-8 overexpression	20°C	18.4158	18	29			150/32
		rnp-6(G281D), control	20°C	24.0214	25	36	-11	0.0022	150/66
		rnp-6(G281D), unc-17::egl-8 overexpression	20°C	21.3254	20	34			150/30
	repeat #1	wt, control	20°C	16.8091	16	30	6	0.0408	150/38	Fig. 3h
		wt, rgef-1::rnp-6 overexpression	20°C	17.8016	16	35			150/25
		rnp-6(G281D), control	20°C	20.1555	19	35	-11	0.0037	150/46
		rnp-6(G281D), rgef-1::rnp-6 overexpression	20°C	17.9163	19	33			150/18
	repeat #2	wt, control	20°C	18.8279	19	30	-4	0.3241	150/28
		wt, rgef-1::rnp-6 overexpression	20°C	18.0087	16	30			150/25
		rnp-6(G281D), control	20°C	20.5229	21	35	-11	0.0052	150/45
		rnp-6(G281D), rgef-1::rnp-6 overexpression	20°C	18.0754	19	30			150/38
	repeat #3	wt, control	20°C	20.9876	20	33	-1	0.8796	150/41
		wt, rgef-1::rnp-6 overexpression	20°C	20.765	22	33			150/31
		rnp-6(G281D), control	20°C	23.0689	22	35	-13	0	150/41
		rnp-6(G281D), rgef-1::rnp-6 overexpression	20°C	19.8846	20	33			150/15
	repeat #1	wt	20°C	16.0165	16	24			125/72	Fig 3i
		rnp-6(G281D)	20°C	21.076	20	30	32	0	125/98
		raga-1(ok701)	20°C	26.1832	22	47	63	0	125/97
		rnp-6(G281D);raga-1(ok701)	20°C	26.8397	24	49	68	0	125/59
	repeat #2	wt	20°C	21.2005	22	33			125/17
		rnp-6(G281D)	20°C	23.7669	24	33	12	0.0029	125/29
		raga-1(ok701)	20°C	28.3203	30	40	34	0	125/24
		rnp-6(G281D);raga-1(ok701)	20°C	24.9066	25	40	17	0	125/20
	repeat #3	wt	20°C	20.125	20	30			125/18
		rnp-6(G281D)	20°C	25.8503	26	37	28	0	125/37
		raga-1(ok701)	20°C	27.0549	27	40	34	0	150/35
		rnp-6(G281D);raga-1(ok701)	20°C	24.5884	22	43	22	0	125/33
	repeat #1	wt	20°C	18.0692	18	29			155/4	Fig. 3j
		rnp-6(G281D)	20°C	25.6902	27	37	42	0	155/35
		raga-1(gof)	20°C	15.9695	15	27	-11	0	155/15
		rnp-6(G281D);raga-1(gof)	20°C	16.9807	18	27	-6	0.0038	155/19
	repeat #2	wt	20°C	19.7032	21	32			150/25
		rnp-6(G281D)	20°C	24.0359	24	39	22	0	150/39
		raga-1(gof)	20°C	14.8291	15	26	-25	0	150/7
		rnp-6(G281D);raga-1(gof)	20°C	15.8243	15	26	-20	0	150/6
	repeat #3	wt	20°C	18.3001	18	33			150/20
		rnp-6(G281D)	20°C	24.5787	24	37	34	0	125/31
		raga-1(gof)	20°C	15.8166	15	29	-13	0	155/3
		rnp-6(G281D);raga-1(gof)	20°C	17.794	18	31	-3	0	155/17
	repeat #1	wt, luciferase RNAi	20°C	19.873	20	31			150/38	Fig. 3o
		wt, egl-8 RNAi	20°C	25.9711	27	37	31	0	150/33
		raga-1(ok701), luciferase RNAi	20°C	27.6651	28	41	40	0	150/57
		raga-1(ok701), egl-8 RNAi	20°C	27.6328	28	43	40	0	150/82
	repeat #2	wt, luciferase RNAi	20°C	21.0024	21	34			125/26
		wt, egl-8 RNAi	20°C	25.5909	26	39	22	0	125/21
		raga-1(ok701), luciferase RNAi	20°C	29.4258	28	49	40	0	150/39
		raga-1(ok701), egl-8 RNAi	20°C	27.0386	26	47	29	0	150/70
	repeat #1	wt, luciferase RNAi	20°C	21.0833	21	31			150/61	Fig. 3p
		wt, egl-8 RNAi	20°C	25.5894	27	37	21	0	150/36
		raga-1(gof), luciferase RNAi	20°C	15.9564	15	31	-24	0	150/15
		raga-1(gof), egl-8 RNAi	20°C	16.5234	17	29	-22	0	150/7
	repeat #2	wt, luciferase RNAi	20°C	19.8328	20	31			125/13
		wt, egl-8 RNAi	20°C	25.9421	27	37	31	0	125/8
		raga-1(gof), luciferase RNAi	20°C	16.6923	18	29	-16	0	125/26
		raga-1(gof), egl-8 RNAi	20°C	16.5681	15	27	-17	0	125/23
	repeat #3	wt, luciferase RNAi	20°C	21.0024	21	34			125/26
		wt, egl-8 RNAi	20°C	25.611	26	41	22	0	125/22
		raga-1(gof), luciferase RNAi	20°C	13.8735	14	28	-34	0	160/4
		raga-1(gof), egl-8 RNAi	20°C	14.7227	14	28	-30	0	200/7
	repeat #1	wt, luciferase HT115_RNAi (D1 on)	20°C	20.9591	20	29			150/89	Extended Data Fig. 1l
		wt, rnp-6 HT115_RNAi (D1 on)	20°C	14.5532	15	20	-31	0	150/64
	repeat #2	wt, luciferase HT115_RNAi (D1 on)	20°C	20.0831	21	28			125/59
		wt, rnp-6 HT115_RNAi (D1 on)	20°C	13.9974	14	21	-30	0	125/22
	repeat #3	wt, luciferase HT115_RNAi (D1 on)	20°C	22.8933	24	29			125/60
		wt, rnp-6 HT115_RNAi (D1 on)	20°C	16.3021	17	22	-29	0	125/43
	repeat #4	wt, luciferase OP50_RNAi (D1 on)	20°C	20.6346	21	28			150/54
		wt, rnp-6 OP50_RNAi (D1 on)	20°C	17.0544	16	21	-17	0	150/33
	repeat #5	wt, luciferase OP50_RNAi (D1 on)	20°C	21.9182	22	31			125/25
		wt, rnp-6 OP50_RNAi (D1 on)	20°C	16.8616	17	24	-23	0	125/31
	repeat #1	wt, luciferase HT115_RNAi (D4 on) no FUdR	20°C	20.2546	22	30			150/76	Extended Data Fig. 1j
		wt, rnp-6 HT115_RNAi (D4 on) no FUdR	20°C	22.5987	22	32	12	0.0005	150/68
	repeat #2	wt, luciferase HT115_RNAi (D4 on) no FUdR	20°C	19.9884	22	30			150/66
		wt, rnp-6 HT115_RNAi (D4 on) no FUdR	20°C	22.2616	22	32	11	0.0007	150/61
	repeat #3	wt, luciferase HT115_RNAi (D4 on) no FUdR	20°C	21.0576	22	30			150/79
		wt, rnp-6 HT115_RNAi (D4 on) no FUdR	20°C	23.0093	24	32	9	0.0086	150/67
	repeat #1	wt	20°C	18.8482	19	33			150/54	Extended Data Fig. 4e
		rnp-6(G281D)	20°C	23.9044	24	39	27	0	150/63
		rnp-6(E161K,G281D)	20°C	18.043	19	33	-4	0.4263	150/51
	repeat #2	wt	20°C	17.6902	17	31			150/40
		rnp-6(G281D)	20°C	22.6065	24	37	28	0	150/61
		rnp-6(E161K,G281D)	20°C	18.0856	17	31	2	0.4294	150/48
	repeat #3	wt	20°C	20.0153	21	30			125/14
		rnp-6(G281D)	20°C	22.4134	21	30	12	0.0057	125/27
		rnp-6(E161K,G281D)	20°C	20.2128	21	28	1	0.5537	135/11
	repeat #1	wt	20°C	19.673	20	32	29		125/16	Extended Data Fig. 6a
		rnp-6(G281D)	20°C	25.4039	25	41		0	125/24
		daf-2(e1370)	20°C	34.7955	39	55	12		125/26
		rnp-6;daf-2	20°C	38.9854	43	63		0	125/27
	repeat #2	wt	20°C	19.2046	19	31	23		150/35
		rnp-6(G281D)	20°C	23.614	24	39		0	150/39
		daf-2(e1370)	20°C	33.8599	32	66	20		150/56
		rnp-6;daf-2	20°C	40.691	39	72		0.0017	150/41
	repeat #1	wt	20°C	21.9722	22	36			120/4	Extended Data Fig. 6b
		rnp-6(G281D)	20°C	25.9194	26	41	18	0	120/22
		daf-16(mu86)	20°C	18.3915	19	24	-17	0	120/2
		rnp-6(G281D);daf-16(mu86)	20°C	19.7471	22	26	-10	0	120/11
	repeat #2	wt	20°C	21.9722	22	36			120/4
		rnp-6(G281D)	20°C	24.3498	24	36	11	0.0026	120/11
		daf-16(mu86)	20°C	18.3915	19	24	-16	0	120/2
		rnp-6(G281D);daf-16(mu86)	20°C	18.4689	17	22	-16	0	120/6
	repeat #3	wt	20°C	19.2534	19	32			150/35
		rnp-6(G281D)	20°C	23.5305	24	35	22	0	150/39
		daf-16(mu86)	20°C	15.4493	16	21	-20	0	150/64
		rnp-6(G281D);daf-16(mu86)	20°C	16.4655	18	25	-14	0	150/49
	repeat #1	wt	20°C	16.0165	16	24			125/72	Extended Data Fig. 6c
		rnp-6(G281D)	20°C	21.076	20	30	32	0	125/98
		hsf-1(sy441)	20°C	10.7333	9	16	-33	0	125/38
		rnp-6(G281D);hsf-1(sy441)	20°C	10.5325	12	16	-34	0	125/39
	repeat #2	wt	20°C	21.2005	22	33			125/17
		rnp-6(G281D)	20°C	23.7256	24	33	12	0.0038	125/29
		hsf-1(sy441)	20°C	11.0754	10	26	-47	0	125/46
		rnp-6(G281D);hsf-1(sy441)	20°C	10.81	10	26	-49	0	125/20
	repeat #3	wt	20°C	19.3705	18	31			150/27
		rnp-6(G281D)	20°C	24.1941	25	33	25	0	120/35
		hsf-1(sy441)	20°C	10.2494	10	17	-47	0	150/15
		rnp-6(G281D);hsf-1(sy441)	20°C	10.285	10	19	-46	0	180/36
	repeat #1	wt, normal NGM	20°C	19.7032	21	32	22		150/25	Extended Data Fig. 6d
		rnp-6(G281D), normal NGM	20°C	24.0359	24	39		0	150/39
		wt, peptone free NGM	20°C	27.3684	27	35	-2		125/86
		rnp-6(G281D), peptone free NGM	20°C	26.8265	27	35		0.1839	125/71
	repeat #2	wt, normal NGM	20°C	18.8669	20	29	21		150/18
		rnp-6(G281D), normal NGM	20°C	22.8495	22	33		0	150/60
		wt, peptone free NGM	20°C	30.2685	31	39	-7	0	150/54
		rnp-6(G281D), peptone free NGM	20°C	28.2706	29	39		0.1171	150/104
	p values were calculated using the log-rank (Mantel-Cox) analysis
