## Supplemental Table 17 for "Decreased spliceosome fidelity inhibits mTOR signalling and promotes longevity via an intron retention event"

### Sheet: Infection
	Table S17: Infection experiments.
	Experiment	Genotype	Mean life	Median life	Maximal life	% mean lifespan extension (compared to control group)	P value	Total worms/	Figure
			span [hours]	span [hours]	span [hours]			censored worms
S. aureus	repeat #1	wt	120.45	136	168	-9	0.0049	90/21	Extended Data Fig.2k
		rbm-39(S294L)	109.349	112	160			70/20
		rnp-6(G281D)	81.0874	88	144	9	0.0001	90/25
		rnp-6;rbm-39	98.0985	88	160			90/28
	repeat #2	wt	122.46	143	191	16	0	90/24
		rbm-39(S294L)	142.654	143	215			90/18
		rnp-6(G281D)	70.9532	55	167	45	0	90/2
		rnp-6;rbm-39	103.441	94	191			90/24
	repeat #3	wt	136.426	134	186	3	0.5092	60/25
		rbm-39(S294L)	132.867	150	186			60/20
		rnp-6(G281D)	67.9986	68	134	100	0	60/5
		rnp-6;rbm-39	137.069	134	186			60/25
	repeat #1	wt	147.726	134	222			60/25	Extended Data Fig.4d
		rnp-6(G281D)	67.9986	68	134	-53.9698	0	60/5
		rnp-6(E161K,G281D)	144.486	134	222	-2.19349	0.6284	60/19
	repeat #2	wt	122.46	143	191			90/24
		rnp-6(G281D)	67.933	55	167	-44.5263	0	120/20
		rnp-6(E161K,G281D)	125.764	143	191	2.69782	0.9358	90/14
	repeat #3	wt	120.45	136	168			90/21
		rnp-6(G281D)	81.0874	88	144	-33	0	90/25
		rnp-6(E161K,G281D)	117.996	112	160	-2	0.3078	90/13
	p values were calculated using the log-rank (Mantel-Cox) analysis
