## Supplemental Table 18 for "Decreased spliceosome fidelity inhibits mTOR signalling and promotes longevity via an intron retention event"

### Sheet: Sheet 1
REAGENT or RESOURCE	SOURCE	Product #
Antibodies
Rat anti-HA	Roche	#3F10
Rabbit anti-Phospho-AMPKα (Thr172)	CST	#2535
Rabbit anti-RFP	ThermoFisher	#R10367
Mouse anti-beta Actin	Abcam	#ab8224
Mouse anti-FLAG	Sigma-Aldrich	#M2
Anti-Mouse HRP	ThermoFisher	#G-21040
Anti-Rabbit HRP	ThermoFisher	#G-21234
Anti-Rat HRP	GE Healthcare	#NA935
Rabbit anti-pTFEB (S211)	CST	#37681
Rabbit anti-TFEB	CST	#4240
Rabbit anti-pS6K (T389)	CST	#97596
Rabbit anti-S6K	CST	#9202
Rabbit anti-RAPTOR	CST	#2280
Rabbit anti-mTOR	CST	#2983
Rabbit anti-GAPDH	CST	#2118
Rabbit anti-pAKT (S473)	CST	#9271
Rabbit anti-AKT	CST	#9272
Rabbit anti-RICTOR	CST	#2114
Rabbit anti-TFE3	CST	#14779
Mouse anti-LAMP2	DSHB	# H4B4
Bacterial and Virus Strains
E. coli: Strain OP50	CGC
E. coli: Strain HT115(DE3)	CGC
E. coli: Strain OP50(xu363)	CGC
S. aureus:Strain MW2	ATCC
Biological Samples
Chemicals, Peptides, and Recombinant Proteins
UltraPureTM agarose	Thermo Fisher Scientific	Cat#16500-500
cOmplete Protease Inhibitor	Roche	Cat#04693159001
PhosSTOP	Roche	Cat#04906837001
Dynabeads Protein G	ThermoFisher Scientific	Cat#10003D
Phusion Polymerases	ThermoFisher Scientific	Cat#F553S
Roti-GelStain	Carl Roth	Cat#3865.1
5-Fluoro-2'-deoxyuridine	Sigma	Cat#F0503
nalidixic acid	Sigma	Cat#N8878
Critical Commercial Assays
EnGen® sgRNA Synthesis Kit	New England Biolabs	Cat##E3322
Pierce BCA Proteine Assay Kit	Thermo Scientific	Cat#23227
RNAeasy Mini Kit	QIAGEN	Cat#74104
NEBNext Poly(A) mRNA Magnetics Isolation Module	New England Biolabs	Cat#E7490S
NEBNext Ultra Directional RNA Library Prep Kit for Illumina	New England Biolabs	Cat#E7420S
Deposited Data
RNA seq data	AA lab	NCBI GEO accession number:PRJNA757629
Experimental Models: Organisms/Strains
C. elegans: wild type	CGC	Strain: N2
C. elegans: rnp-6(dh1127). rnp-6(G281D)	AA lab	Strain: AA4548
C. elegans: rbm-39(syb1074). rbm-39(S294L).Outcrossed PHX1074 to N2-AA	AA lab	Strain: AA4924
C. elegans: rnp-6(dh1127);rbm-39(syb1074)	AA lab	Strain: AA4925
C. elegans: rnp-6(gk670228). rnp-6(E161K). Outcrossed VC40508 to N2-AA	AA lab	Strain: AA4961
C. elegans: rnp-6(dh1187). rnp-6(E161K,G281D).	AA lab	Strain: AA4958
C. elegans: rnp-6(dh1188). HA::rnp-6(wt)	AA lab	Strain: AA4624
C. elegans: rnp-6(dh1145).HA::rnp-6(G281D)	AA lab	Strain: AA4641
C. elegans: rnp-6(syb645). GFP::rnp-6(wt). Outcrossed PHX645 to N2-AA	AA lab	Strain: AA4824
C. elegans: rnp-6(syb626).GFP::rnp-6(G281D). Outcrossed PHX626 to N2-AA	AA lab	Strain: AA4841
C. elegans: rbm-39(syb1527). rbm-39(wt)::mKate2.Outcrossed PHX1527 to N2-AA	AA lab	Strain: PHX1527
C. elegans: rbm-39(syb1545). rbm-39(S294L)::mKate2.Outcrossed PHX1545 to N2-AA	AA lab	Strain: PHX1545
C. elegans: rnp-6(syb645);rbm-39(syb1527).	AA lab	Strain: AA5053
C. elegans: rnp-6(syb645);rbm-39(syb1545).	AA lab	Strain: AA5054
C. elegans: rnp-6(syb626);rbm-39(syb1527).	AA lab	Strain: AA5055
C. elegans: rnp-6(syb626);rbm-39(syb1545).	AA lab	Strain: AA5056
C. elegans: egl-8(n488). Outcrossed MT1083 to N2-AA	AA lab	Strain: AA5261
C. elegans: rnp-6(dh1127);egl-8(n488)	AA lab	Strain: AA5260
C. elegans: egl-8(syb3661). mNeonGreen::egl-8. Outcrossed to N2-AA	AA lab	Strain: AA5274
C. elegans: rnp-6(dh1127);egl-8(syb3661)	AA lab	Strain: AA5272
C. elegans: raga-1(ok701).Outcrossed VC533 to N2-AA	AA lab	Strain: AA3776
C. elegans: rnp-6(dh1127);raga-1(ok701)	AA lab	Strain: AA4995
C. elegans: daf-2(e1370). Outcrossed CB1370 to N2-AA	AA lab	Strain: CB1370
C. elegans: rnp-6(dh1127);daf-2(e1370)	AA lab	Strain: AA4642
C. elegans: daf-16(mu86). Outcrossed CF1038 to N2-AA	AA lab	Strain: CF1038
C. elegans: rnp-6(dh1127);daf-16(mu86)	AA lab	Strain: AA4644
C. elegans: eat-2(ad465). Outcrossed to N2-AA	AA lab	Strain: DA465
C. elegans: rnp-6(dh1127);eat-2(ad465)	AA lab	Strain: AA4646
C. elegans: N2, dhEx1132[rnp-6p::gfp::rnp-6, myo-2p::GFP]	AA lab	Strain:
C. elegans: rnp-6(dh1127), dhEx1132[rnp-6p::gfp::rnp-6, myo-2p::GFP]	AA lab	Strain:
C. elegans: N2, dhEx1208[unc-17p::gfp::egl-8a cDNA, myo-3p::mCherry]	AA lab	Strain: AA5238
C. elegans: rnp-6(dh1127), dhEx1208[unc-17p::gfp::egl-8a cDNA, myo-3p::mCherry]	AA lab	Strain: AA5239
C. elegans: N2, dhEx1170[rgef-1p::gfp::rnp-6b cDNA, myo-3p::mCherry]	AA lab	Strain: AA4752
C. elegans: rnp-6(dh1127), dhEx1170[rgef-1p::gfp::rnp-6b cDNA, myo-3p::mCherry]	AA lab	Strain: AA5232
C. elegans: N2, dhEx1139[rnp-6p::gfp::rnp-6b cDNA(wt), myo-3p::mCherry]	AA lab	Strain: AA4632
C. elegans: rnp-6(dh1127), dhEx1139[rnp-6p::gfp::rnp-6b cDNA(wt), myo-3p::mCherry]	AA lab	Strain: AA4663
C. elegans: N2, dhEx1147[rnp-6p::gfp::rnp-6b cDNA(G281D), myo-3p::mCherry]	AA lab	Strain: AA4657
C. elegans: rnp-6(dh1127), dhEx1147[rnp-6p::gfp::rnp-6b cDNA(G281D), myo-3p::mCherry]	AA lab	Strain: AA4910
Oligonucleotides	Eurofin
Software and Algorithms
LAS X	Leica Microsystems	N/A
Zen 2.3	Zeiss Microscopy	N/A
ImageJ	NIH	N/A
Photoshop and Illustrator	Adobe	N/A
Excel	Microsoft	N/A
Prism	GraphPad	N/A
Hisat v0.1.6-beta	(Kim et al., 2015)	N/A
StringTie v1.04	(Pertea et al., 2015)	N/A
Cufflinks v2.2.1	(Trapnell et al., 2012)	N/A
GUIDE DESIGN TOOL	https://zlab.bio/guide-design-resources
EnGen sgRNA Template Oligo Designer	https://sgrna.neb.com/#!/sgrna
WB, worm base. CGC, Caenorhabditis Genetics Center. AA lab, Adam Antebi lab, N/A, not applicable.
Mouse anti-alpha tubulin
	Sigma-Aldrich	DM1A RRID:AB_477593
Rabbit anti-phospho-p38 MAPK (Thr180/Tyr182)
	Cell Signaling T echnology	#9211 RRID:AB_331641
Mouse anti-beta Actin
	Abcam	ab8224 RRID:AB_449644
Rabbit anti-PUF60
	Thermo Fisher Scientific	PA5-21411 RRID:AB_11154782
Rabbit anti-GAPDH
	Cell Signaling T echnology	#2118 RRID:AB_561053
Mouse anti-FLAG
	Sigma-Aldrich	M2 RRID:AB_262044
Rabbit anti-PMK-1	Read Pukkila-Worley lab, UMass Medical School	WormBase ID: [WBPaper00056073] ::anti-PMK-1
Anti-Mouse HRP
	ThermoFisher	G-21040
		RRID: AB_2536527
Anti-Rabbit HRP	ThermoFisher	G-21234
		RRID: AB_2536530
Anti-Rat HRP
	GE Healthcare	NA935
		RRID: AB_772207
